# Single-cell transcriptomics reveal hyperacute cytokine and immune checkpoint axis in patients with poor neurological outcomes after cardiac arrest

**DOI:** 10.1101/2022.04.04.487033

**Authors:** Tomoyoshi Tamura, Changde Cheng, Wenan Chen, Louis T. Merriam, Mayra Pinilla-Vera, Jack Varon, Peter C. Hou, Patrick R. Lawler, William M. Oldham, Raghu R. Seethala, Yohannes Tesfaigzi, Alexandra J. Weissman, Rebecca M. Baron, Fumito Ichinose, Katherine M. Berg, Erin A. Bohula, David A. Morrow, Xiang Chen, Edy Y. Kim, Immunology of Cardiac Arrest Network (I-CAN)

**Author notes:** Correspondence (X.C.), (E.Y.K.) Correspondence: Xiang Chen, Ph.D. 262 Danny Thomas Place MS 1135 Memphis, TN 38105, USA Edy Y. Kim, M.D., Ph.D. Hale Building for Transformative Medicine, Room 3016-I 60 Fenwood Rd., Boston, MA 02115, USA e. These authors contributed equally to this work (Tomoyoshi Tamura, Changde Cheng).

## Abstract

Neurological injury is a major driver of mortality among patients hospitalized after cardiac arrest (CA). The early systemic inflammatory response after CA is associated with neurological injury and mortality but remains poorly defined. We determine the innate immune network induced by clinical CA at single-cell resolution. Immune cell states diverge as early as 6h post-CA between patients with good or poor neurological outcomes at hospital discharge. Nectin-2^+^ monocyte and Tim-3^+^ natural killer (NK) cell subpopulations associate with poor outcomes, and interactome analysis highlights their crosstalk via cytokines and immune checkpoints. Ex vivo studies on peripheral blood cells from CA patients demonstrate that immune checkpoints are a compensatory mechanism against inflammation after CA. IFNγ/IL-10 induce Nectin-2 on monocytes; in a negative feedback loop, Nectin-2 suppresses IFNγ production by NK cells. The initial hours after CA may represent a window for therapeutic intervention in the resolution of inflammation via immune checkpoints.
