## Supplementary material for "Single-cell transcriptomics reveal hyperacute cytokine and immune checkpoint axis in patients with poor neurological outcomes after cardiac arrest": Table S2

### Sheet: M1 M2 genes
Groups	GeneName
M1	CD80
M1	CD86
M1	CCL15
M1	CCL19
M1	CCL2
M1	CCL20
M1	CCL3
M1	CCL4
M1	CCL5
M1	CCL8
M1	CD36
M1	PTGS2
M1	CX3CL1
M1	CXCL1
M1	CXCL10
M1	CXCL11
M1	CXCL13
M1	CXCL16
M1	CXCL2
M1	CXCL3
M1	CXCL5
M1	CXCL9
M1	FCGR2A
M1	FCGR2B
M1	FCGR3A
M1	FCGR3B
M1	IFNG
M1	IFNGR1
M1	IL1B
M1	IL12A
M1	IL12B
M1	IL15
M1	IL18
M1	IL1R1
M1	IL23A
M1	IL6
M1	NOS2
M1	IRF5
M1	SOCS3
M1	STAT1
M1	TLR2
M1	TLR4
M1	TNF
M2	ARG1
M2	CCL1
M2	CCL14
M2	CCL17
M2	CCL18
M2	CCL2
M2	CCL22
M2	CCL23
M2	CCL24
M2	CCL26
M2	CCL8
M2	CD163
M2	CD200R1
M2	CD200R1L
M2	CXCL10
M2	CXCL11
M2	CXCL13
M2	CXCL9
M2	CD209
M2	CLEC7A
M2	IGF1
M2	IL10
M2	IL12A
M2	IL12B
M2	IRF4
M2	KLF4
M2	MRC1
M2	PPARD
M2	STAT6
M2	TGFB1
M2	TREM2
M2	CHIA
