## Supplementary material for "Single-cell transcriptomics reveal hyperacute cytokine and immune checkpoint axis in patients with poor neurological outcomes after cardiac arrest": Table S3

### Sheet: TableS3_Monocyte_cluster_signat
CluterID	Gene
C1	LGALS2
C1	ALDH1A1
C1	HLA-DMB
C1	EGR1
C1	PLCB1
C1	CIITA
C1	IER3
C1	IER2
C1	SGK1
C1	BTG2
C1	CPVL
C1	RNF125
C1	PMAIP1
C1	OGFRL1
C1	TBC1D9
C1	S1PR3
C1	CYP27A1
C1	TAGAP
C1	NLRP1
C1	TNFAIP2
C1	CLEC12A
C1	RCBTB2
C1	YPEL3
C1	CLEC4A
C1	MAML3
C1	SLC5A3
C1	AP1S2
C1	RBP7
C1	CYBRD1
C1	EVI2A
C1	TMOD2
C1	LINC00937
C1	SULF2
C1	LY86
C1	TRMT1
C1	AOAH
C1	ZFP36L2
C1	CRTAP
C1	CLEC4E
C1	ATG16L2
C1	JAK2
C1	HSD17B11
C1	NBPF14
C1	ITPRIPL2
C1	CCNY
C1	SPTSSA
C1	STK38L
C2	LYPD2
C2	CDKN1C
C2	HES4
C2	CKB
C2	PPM1N
C2	DUSP5
C2	ADA
C2	CD79B
C2	VMO1
C2	FCGR3A
C2	RHOC
C2	IL3RA
C2	FMNL2
C2	PTP4A3
C2	TCF7L2
C2	CASP5
C2	BATF3
C2	CKS1B
C2	ICAM4
C2	TAGLN
C2	NR4A1
C2	IFITM1
C2	MS4A7
C2	HEG1
C2	KCNQ1OT1
C2	RRAS
C2	LTB
C2	SPN
C2	SIDT2
C2	CHST2
C2	ABI3
C2	EVL
C2	CDH23
C2	ABCC3
C2	CYFIP2
C2	C1QA
C2	ZNF703
C2	INSIG1
C2	PHF19
C2	LST1
C2	SYTL1
C2	SPRED1
C2	TSTD1
C2	SCRN1
C2	UNC119
C2	GPR137B
C2	IFITM3
C2	FAM110A
C2	SLC2A6
C2	IFIT3
C2	TNFRSF8
C2	MDM1
C2	LY6E
C2	SFMBT2
C2	TUBA1B
C2	GBP4
C2	SLC44A2
C2	CSF1R
C2	GBP1
C2	PAPSS2
C2	CHST7
C2	PHTF2
C2	MT2A
C2	PLAGL2
C2	FAM162A
C2	SOD1
C2	ICAM2
C2	MAGED2
C2	IFIT2
C2	CYTIP
C2	CX3CR1
C2	APOBEC3G
C2	GCH1
C2	MTRNR2L12
C2	OAS1
C2	TBC1D8
C2	NFKBIZ
C2	IER5
C2	ADK
C2	LILRA1
C2	BID
C2	ISG15
C2	MYOF
C2	PDCL3
C2	PIK3CG
C2	ID2
C2	CAMK1
C2	MAD1L1
C2	WARS
C2	PRDX4
C2	OAS3
C2	SPATA6
C2	NEDD9
C2	DRAP1
C2	LIMD1
C2	NAP1L1
C2	GPBAR1
C2	BIRC3
C2	BCL2A1
C2	GNG2
C2	IFITM2
C2	TMEM134
C2	MTSS1
C2	TESC
C2	CTSC
C2	PAG1
C2	TNNI2
C2	EAF2
C2	TMC6
C2	GBP5
C2	SNX9
C2	HAGH
C2	TBC1D10C
C2	RABGAP1L
C2	SIGLEC10
C2	PILRA
C2	PMVK
C2	CAMK1D
C2	PCGF5
C2	FCER1G
C2	RHOB
C2	AIF1
C2	LILRB1
C2	CHCHD10
C2	RBBP8
C2	LYN
C2	CD52
C2	RNASET2
C2	CSTB
C2	HSPH1
C2	SNAPC3
C2	FBP1
C2	RAP1B
C2	ITGAL
C2	CDKN1A
C2	MAPKAPK3
C2	RASSF5
C2	UBASH3B
C2	MED11
C2	SNX18
C2	UQCC2
C2	PSMB9
C2	RUNX3
C2	CCDC115
C2	YBX1
C3	HP
C3	RETN
C3	PPBP
C3	MAP2K6
C3	CLU
C3	PF4
C3	PLBD1
C3	ASGR2
C3	ANXA6
C3	CES1
C3	RNASE2
C3	F5
C3	SELL
C3	SULT1B1
C3	S100A12
C3	ST20
C3	S100P
C3	PTPN22
C3	ALCAM
C3	HIST1H2AC
C3	NFE2
C3	IDH1
C3	HLX
C3	MARCH1_
C3	PROK2
C3	MAPK14
C4	EDNRB
C4	THBS1
C4	RGL1
C4	SH3PXD2B
C4	EMP1
C4	GPR183
C4	MERTK
C4	CD163
C4	LHFPL2
C4	CTSL
C4	IL1RAP
C4	RNASE1
C4	GK
C4	PPARG
C4	IL1R2
C4	LMNA
C4	VSIG4
C4	HIF1A
C4	MIR22HG
C4	JUN
C4	GK5
C4	WIPI1
C4	FLVCR2
C4	PTGER2
C4	ASPH
C4	SAP30
C4	GCLM
C4	CD300E
C4	ANKRD28
C4	SMIM4
C4	ADM
C4	ADAM9
C4	MAP3K8
C4	FAM20A
C4	MAF
C4	KLF9
C4	HMOX1
C4	LITAF
C4	CCDC71L
C4	PER1
C4	HAVCR2
C4	TLE3
C4	FABP5
C4	GADD45B
C4	WDR26
C4	TCF4
C4	GLUL
C4	CD14
C4	TBC1D14
C4	MKNK1
C4	TNFAIP3
C4	MPHOSPH6
C4	AQP9
C4	JDP2
C4	DDIT4
C4	EMD
C4	ATP13A3
C4	CD82
C4	FOSB
C4	FBXO34
C4	FCGR1A
C4	JARID2
C4	DAB2
C4	PHC2
C4	PTAFR
C4	AGFG1
C4	MARCO
C4	SOCS3
C4	MANF
C4	SRGN
C4	HSPA5
C4	DSE
C4	TMEM106A
C4	NF1
C4	MXD1
C4	LAIR1
C4	MAN1A1
C4	ABCA1
C4	FURIN
C4	NT5DC2
C4	MARCKS
C4	DNAJB11
C4	MFF
C4	FAM129B
C4	FMN1
C4	CTNNB1
C4	GNA15
C4	AC007952.4
C4	SEC24D
C4	RAB13
C4	C5AR1
C4	ARHGAP18
C4	RIN2
C4	ARHGEF40
C4	ST8SIA4
C4	PLK3
C4	TLR2
C4	SCCPDH
C4	XBP1
C4	AHR
C4	ZEB2
C4	PGS1
C4	MTCH1
C4	SDF2L1
C4	NAMPT
C4	UBALD2
C4	TREM1
C4	SLC35B1
C4	MAPKAPK2
