## Supplementary material for "Single-cell transcriptomics reveal hyperacute cytokine and immune checkpoint axis in patients with poor neurological outcomes after cardiac arrest": Table S4

### Sheet: TableS4_Monocyte_c4_c2_DE
Gene	P	FDR	logFC	(FDR < 0.01 and abs(logFC)>1)
OLIG1	4.25e-218	1.71e-215	-4.33217
LINC02470	3.34e-30	6.22e-29	-3.03812
MTRNR2L1	6.76e-50	2.27e-48	-2.99744
EGR2	9.14e-35	2.02e-33	-2.90237
ADAMTS5	1.62e-26	2.66e-25	-2.87635
PMAIP1	1.07e-82	6.56e-81	-2.68902
C16orf74	2.37e-39	6.14e-38	-2.67072
CLEC12A	0	0	-2.66136
HDAC9	2.33e-80	1.39e-78	-2.60433
LGALS2	9.89e-165	1.91e-162	-2.50616
AATBC	1.99e-61	8.54e-60	-2.46525
TBC1D4	2.14e-34	4.68e-33	-2.43331
VSTM1	1.53e-85	9.68e-84	-2.37477
NCF1	2.28e-302	1.83e-299	-2.3718
FAM117B	2.82e-77	1.61e-75	-2.35117
AP003774.3	2.39e-41	6.54e-40	-2.33731
RTN1	3.4e-65	1.55e-63	-2.31473
C9orf47	5.82e-35	1.29e-33	-2.26811
MARC1_	1.61e-121	1.8e-119	-2.25391
ATOH8	2.06e-31	4.04e-30	-2.24364
AIM2	9.49e-31	1.82e-29	-2.1974
JAML	0	0	-2.18602
LPL	1.75e-10	1.19e-09	-2.18115
FOLR3	6.54e-168	1.39e-165	-2.16852
ACTA2	9.92e-21	1.24e-19	-2.11568
NTHL1	2.33e-28	4.09e-27	-2.08052
CPED1	4.7e-25	7.3e-24	-2.07256
TMEM38A	2.04e-20	2.51e-19	-2.05329
S1PR3	3.49e-100	2.79e-98	-2.04402
ANKRD34B	6.7e-12	5.1e-11	-2.04251
LINC01410	5.93e-53	2.17e-51	-2.02843
DBP	2.16e-43	6.26e-42	-2.02384
OR52K1	4.07e-18	4.53e-17	-2.01419
PPARGC1B	1.75e-26	2.87e-25	-2.00221
CMTM2	3.16e-37	7.62e-36	-1.99758
CX3CR1	3.14e-95	2.32e-93	-1.99154
TPPP3	8.85e-29	1.57e-27	-1.97497
CXCR2	3.84e-23	5.4e-22	-1.96434
TRANK1	1.05e-29	1.93e-28	-1.94945
PALLD	2.07e-36	4.87e-35	-1.93554
LGALS12	1.75e-19	2.06e-18	-1.90101
UTS2	1.61e-06	7.41e-06	-1.89378
YBEY	1.86e-34	4.07e-33	-1.89002
EGR1	1.1e-44	3.32e-43	-1.88706
NT5DC1	6.75e-42	1.89e-40	-1.87347
IFIT2	5.76e-17	6.09e-16	-1.86251
PLCB1	3.47e-104	2.93e-102	-1.86031
ST6GAL1	5.28e-48	1.71e-46	-1.85495
EGR3	1.04e-07	5.48e-07	-1.84524
NHS	4.54e-20	5.47e-19	-1.84147
FGD6	5.16e-51	1.78e-49	-1.83602
DDIAS	9.24e-14	8.11e-13	-1.82174
ADGRD1	1.24e-14	1.14e-13	-1.81292
TMOD2	3.6e-79	2.12e-77	-1.80827
ZDHHC1	1.18e-24	1.81e-23	-1.79999
PCYOX1	3.06e-36	7.17e-35	-1.78638
TRERF1	5.02e-37	1.2e-35	-1.78035
TNFSF14	3.86e-36	9.03e-35	-1.77913
IGKC	2.31e-09	1.42e-08	-1.76802
CYSLTR1	2.31e-57	9.29e-56	-1.76072
AF001548.2	1.29e-11	9.58e-11	-1.75698
MXI1	4.57e-70	2.26e-68	-1.75384
KHK	5.04e-12	3.87e-11	-1.75322
HVCN1	6.97e-115	6.82e-113	-1.74273
RASA4	8.65e-20	1.03e-18	-1.73335
TRPM4	6.49e-18	7.16e-17	-1.73241
P2RY8	4.57e-61	1.95e-59	-1.73188
PEX6	2.83e-33	5.97e-32	-1.71804
OGFRL1	0	0	-1.71326
GKAP1	1.11e-15	1.1e-14	-1.7033
RNF125	6.51e-85	4.11e-83	-1.70236
CDC42EP1	8e-14	7.05e-13	-1.70169
ABCC6	1.34e-12	1.08e-11	-1.69851
AL161785.1	2.83e-13	2.41e-12	-1.67526
PIP5K1B	7.45e-13	6.14e-12	-1.67251
MYCL	2.56e-59	1.05e-57	-1.66884
CDK5R1	9.85e-11	6.81e-10	-1.64999
TIAM1	9.31e-76	5.22e-74	-1.64427
LINC00649	4.67e-09	2.8e-08	-1.64406
CALHM6	5.89e-57	2.36e-55	-1.62505
CIITA	4.67e-68	2.24e-66	-1.62401
DPEP2	3.33e-72	1.72e-70	-1.62275
CYBRD1	6.47e-60	2.71e-58	-1.6227
CLDN7	2.6e-11	1.89e-10	-1.61386
RPH3A	3.48e-16	3.54e-15	-1.60792
P2RY13	3.02e-140	4.41e-138	-1.59969
HLA-DMB	6.78e-133	9.09e-131	-1.59556
GAPT	1.51e-102	1.25e-100	-1.59313
MLLT3	1.27e-11	9.42e-11	-1.59057
HSPH1	9.23e-60	3.84e-58	-1.58927
COL18A1	7.09e-11	4.96e-10	-1.58097
BTN3A1	9.05e-37	2.15e-35	-1.57668
CR786580.1	1.32e-08	7.55e-08	-1.57478
ITGA4	1.27e-141	1.93e-139	-1.57075
SYNE1	1.96e-42	5.55e-41	-1.56011
AC005280.2	4.45e-48	1.45e-46	-1.55165
DNASE1	4.92e-32	1e-30	-1.53897
CACNB4	4.78e-10	3.12e-09	-1.53645
LRRC45	7.1e-15	6.66e-14	-1.52372
PER3	1.81e-08	1.02e-07	-1.51555
MYB	9.41e-08	4.97e-07	-1.51195
PPFIA4	9.84e-09	5.72e-08	-1.5076
TMEM187	6.17e-15	5.82e-14	-1.50544
SPINT1	5.95e-35	1.32e-33	-1.50486
C20orf27	1.03e-83	6.33e-82	-1.50474
COQ8A	1.13e-33	2.4e-32	-1.50346
DGKE	6.51e-21	8.21e-20	-1.50286
CACNA2D3	5.69e-29	1.02e-27	-1.49665
SHMT1	5.29e-16	5.35e-15	-1.49559
HAL	5.48e-24	8.07e-23	-1.49445
PAQR8	2.09e-23	2.98e-22	-1.49055
AC097634.1	5.9e-15	5.57e-14	-1.48978
CDKN2B	1.59e-23	2.28e-22	-1.48935
MPZL2	9.48e-19	1.09e-17	-1.48859
PLXNA3	5.29e-10	3.44e-09	-1.4869
P2RX5	1.21e-07	6.3e-07	-1.48617
HEXIM2	6.09e-12	4.66e-11	-1.48298
OCEL1	1.33e-41	3.67e-40	-1.47976
ANGPT1	3.37e-08	1.86e-07	-1.47819
BTG2	2.15e-94	1.56e-92	-1.47725
GATD3A	0.000140819	0.000484084	-1.47696
AC245060.5	6.75e-29	1.2e-27	-1.47456
PSRC1	3.43e-14	3.08e-13	-1.47414
BMP8B	2.99e-07	1.49e-06	-1.47277
TTLL1	4.44e-08	2.43e-07	-1.47144
PDGFC	7.52e-23	1.04e-21	-1.47019
FAM118A	2.6e-50	8.82e-49	-1.4684
PAOX	6.58e-12	5.02e-11	-1.46639
DENND6B	1e-42	2.87e-41	-1.4609
THEM6	1.47e-07	7.63e-07	-1.46055
FLT3	1.51e-37	3.71e-36	-1.4602
NDC1	2.24e-10	1.51e-09	-1.45135
ZNF703	6.67e-19	7.7e-18	-1.45073
DGKG	1.47e-15	1.44e-14	-1.44812
CBWD5	1.13e-41	3.16e-40	-1.44752
CXCR4	6.06e-77	3.42e-75	-1.44317
PRR11	4.08e-10	2.68e-09	-1.44166
PLEKHG3	6.23e-17	6.57e-16	-1.43982
SORL1	4.64e-212	1.68e-209	-1.43092
ZMAT1	1.28e-19	1.52e-18	-1.42924
LINC01560	6.06e-08	3.27e-07	-1.42881
CLEC12B	2.12e-10	1.43e-09	-1.4276
C11orf21	1.04e-45	3.21e-44	-1.4275
CEBPE	3.55e-09	2.14e-08	-1.42704
EVI2B	0	0	-1.42547
TNFSF10	7.64e-231	3.35e-228	-1.42188
ECI2	1.44e-44	4.29e-43	-1.42129
ALDH1A1	5.18e-32	1.05e-30	-1.42025
TFAP4	5.85e-09	3.48e-08	-1.41099
MFSD2A	4.39e-12	3.39e-11	-1.41051
IER3	2e-75	1.1e-73	-1.41013
CEBPA-DT	1.78e-08	1e-07	-1.40895
AP001372.3	2.76e-08	1.54e-07	-1.40716
IGHM	0.000185331	0.000624052	-1.40503
KIF23	1.06e-07	5.56e-07	-1.39964
EVI2A	6.28e-273	4.13e-270	-1.39951
IQGAP2	6.75e-170	1.48e-167	-1.39533
BRI3BP	1.46e-57	5.92e-56	-1.39516
FAR2	2.2e-25	3.44e-24	-1.3948
RPP25	1.11e-12	9.01e-12	-1.39191
RHOBTB2	3.8e-08	2.09e-07	-1.38672
GPR34	6.79e-15	6.39e-14	-1.38205
ST3GAL6	4.98e-41	1.35e-39	-1.38087
BTBD11	9.53e-08	5.02e-07	-1.3787
EXOSC5	3.47e-13	2.93e-12	-1.37863
BTN3A3	3.68e-29	6.65e-28	-1.37805
ITGAL	2.22e-74	1.2e-72	-1.37629
COL8A2	1.42e-07	7.35e-07	-1.37566
FKBP4	8.18e-36	1.87e-34	-1.37432
TRAM2	8.32e-19	9.56e-18	-1.37258
AP003774.1	3.3e-07	1.64e-06	-1.3704
BMF	6.63e-24	9.74e-23	-1.36968
SLC27A3	9.16e-66	4.26e-64	-1.36949
YPEL3	4.9e-194	1.51e-191	-1.36866
CBWD2	4.3e-36	1e-34	-1.36467
CCL3L1	3.32e-06	1.47e-05	-1.36254
AC011446.2	2.45e-06	1.1e-05	-1.36207
MT2A	2.19e-34	4.79e-33	-1.36099
RABGAP1L	6.84e-58	2.77e-56	-1.35587
SOX4	1.42e-51	4.98e-50	-1.35427
FNTB	5.34e-14	4.73e-13	-1.35407
TLR7	2.04e-33	4.33e-32	-1.35257
RBP7	1.05e-106	9.26e-105	-1.35019
SGF29	3.7e-22	4.96e-21	-1.35009
GPD1L	1.82e-09	1.13e-08	-1.34923
GPR155	4.17e-34	8.99e-33	-1.34745
AC006033.2	2.7e-08	1.5e-07	-1.34649
ARHGAP22	1.64e-09	1.03e-08	-1.34314
KANTR	9.73e-12	7.29e-11	-1.34283
CLTCL1	9.17e-08	4.85e-07	-1.34117
SLC35A1	2.71e-51	9.45e-50	-1.34062
THG1L	2.2e-24	3.29e-23	-1.33801
RPGRIP1	7.44e-07	3.53e-06	-1.33668
PRIM1	1.68e-07	8.63e-07	-1.33477
TMEM154	7.58e-91	5.22e-89	-1.33391
TAGAP	6.68e-73	3.53e-71	-1.32915
C5	7.65e-09	4.49e-08	-1.32748
GLCCI1	1.58e-08	8.97e-08	-1.3257
INSR	2.72e-41	7.42e-40	-1.32158
LINC01954	4.15e-07	2.03e-06	-1.31822
FCER2	5.8e-07	2.79e-06	-1.31717
EIF4EBP1	1.69e-97	1.29e-95	-1.31648
LRRK2	2.99e-125	3.49e-123	-1.31638
MBOAT2	1.23e-15	1.21e-14	-1.31501
C9orf139	7.41e-48	2.39e-46	-1.31129
IER2	3.14e-95	2.32e-93	-1.31115
DUT	1.45e-69	7.13e-68	-1.31115
ZNF593	8.13e-38	2.01e-36	-1.31045
LYSMD2	2.68e-95	2e-93	-1.30938
MCM3	3.53e-16	3.59e-15	-1.30702
BACE1	3.42e-11	2.47e-10	-1.3067
PHLDB3	3.3e-09	1.99e-08	-1.30621
SAC3D1	2.59e-22	3.5e-21	-1.30551
SNHG7	1.34e-60	5.67e-59	-1.305
AKAP1	2.44e-15	2.35e-14	-1.30404
NCAPD3	1.85e-11	1.36e-10	-1.30323
GCNA	6e-09	3.56e-08	-1.30244
NTNG2	1.29e-13	1.12e-12	-1.30063
FMO5	4.46e-20	5.37e-19	-1.29951
REXO2	4.57e-26	7.36e-25	-1.29636
KIAA0319L	2.99e-79	1.76e-77	-1.29504
NDRG3	1.4e-25	2.21e-24	-1.29064
AC002467.1	1.49e-09	9.33e-09	-1.29061
HSD17B11	4.09e-182	1.09e-179	-1.28917
PLCB2	2.2e-77	1.27e-75	-1.28893
AC108134.2	0.000404358	0.00128107	-1.28602
AL691447.2	2.09e-06	9.49e-06	-1.28451
SERINC5	6.22e-64	2.79e-62	-1.27915
PAQR7	2.09e-12	1.66e-11	-1.27805
PRUNE2	1.82e-05	7.16e-05	-1.27502
APOL3	1.76e-34	3.86e-33	-1.27421
SERPINF2	4.8e-06	2.07e-05	-1.27334
ATP23	3.3e-14	2.97e-13	-1.27034
ATIC	9.97e-22	1.31e-20	-1.26934
ZP3	2.66e-08	1.48e-07	-1.26769
ARPIN	7.55e-34	1.62e-32	-1.26716
STRBP	7.84e-09	4.6e-08	-1.26567
TMEM223	2.16e-17	2.33e-16	-1.26516
HIBADH	2.44e-13	2.09e-12	-1.265
CRIM1	2.99e-06	1.33e-05	-1.26284
CAMK2G	3.37e-33	7.08e-32	-1.26004
PIEZO1	2.44e-41	6.66e-40	-1.25953
LIMD2	1.1e-201	3.7e-199	-1.25886
PSEN2	3.16e-09	1.91e-08	-1.25841
TRIM65	1.37e-19	1.61e-18	-1.25732
KDM1B	1.02e-48	3.38e-47	-1.25616
ARAP3	1.35e-13	1.17e-12	-1.25606
MPP7	9.64e-30	1.77e-28	-1.25518
ACACB	2.1e-07	1.07e-06	-1.25073
LTB	5.49e-20	6.59e-19	-1.25002
CPVL	5.89e-265	3.41e-262	-1.24241
MARVELD1	5.69e-25	8.78e-24	-1.24028
NOA1	7.35e-24	1.07e-22	-1.24007
SSBP2	6.86e-24	1e-22	-1.23943
CCDC112	2.27e-39	5.91e-38	-1.23674
GPAM	6.67e-07	3.19e-06	-1.23488
CARD9	5.98e-27	9.97e-26	-1.23417
PECR	9.79e-09	5.7e-08	-1.23263
AL391807.1	3.26e-13	2.76e-12	-1.23165
IGSF8	6.22e-11	4.37e-10	-1.23133
LINC01736	5.42e-06	2.32e-05	-1.22995
NUDT13	1.61e-07	8.28e-07	-1.22941
GIMAP2	2.37e-90	1.62e-88	-1.22884
PPIL3	1.79e-25	2.82e-24	-1.22874
AL161935.3	4.61e-06	2e-05	-1.22763
UAP1L1	1.3e-17	1.42e-16	-1.22566
OCLN	4.98e-06	2.14e-05	-1.22482
NR4A1	2.47e-07	1.24e-06	-1.22443
EHMT2	5.01e-22	6.67e-21	-1.22239
VIPR1	2.03e-15	1.97e-14	-1.2165
TMEM191C	7.08e-11	4.95e-10	-1.21636
ARL17A	3.29e-28	5.76e-27	-1.21561
CCDC28B	4.75e-11	3.37e-10	-1.21462
ATG4C	4.95e-26	7.96e-25	-1.21315
KLHDC8B	3.15e-10	2.1e-09	-1.21281
CBR1	8.78e-47	2.77e-45	-1.21169
CKS2	1.56e-13	1.34e-12	-1.21093
TKT	0	0	-1.2076
ACCS	8.44e-11	5.86e-10	-1.20522
SRGAP3	5.42e-06	2.32e-05	-1.2044
TBC1D10C	9.97e-41	2.67e-39	-1.20392
PRKX	5.18e-62	2.24e-60	-1.20353
GPRC5D-AS1	0.000224034	0.000741604	-1.20054
PAK1	1.04e-76	5.84e-75	-1.19515
AC005082.1	3.79e-08	2.09e-07	-1.1949
OAS1	2.42e-51	8.47e-50	-1.19488
MT1E	4e-07	1.97e-06	-1.19471
NATD1	1.16e-19	1.37e-18	-1.1945
CD244	8.97e-19	1.03e-17	-1.19328
GDPD5	1.46e-11	1.08e-10	-1.1923
DHODH	2.54e-05	9.77e-05	-1.1921
HADH	1.04e-09	6.63e-09	-1.19091
OSBPL1A	5.95e-13	4.94e-12	-1.18969
LRRC8D	2.59e-38	6.5e-37	-1.18921
HSPA8	1.64e-166	3.4e-164	-1.18704
ACSF2	1.25e-07	6.54e-07	-1.18661
NLRP1	1.5e-79	8.9e-78	-1.18647
CLEC4E	6e-129	7.36e-127	-1.18538
METTL21A	1.21e-33	2.57e-32	-1.18022
CEP128	2.24e-06	1.01e-05	-1.17706
MAP3K12	2.71e-20	3.3e-19	-1.17684
ST3GAL4	2.59e-09	1.58e-08	-1.17662
TMEM191B	1.11e-08	6.42e-08	-1.17659
VASH1	2.36e-14	2.14e-13	-1.17645
CBFA2T3	3.72e-37	8.93e-36	-1.17301
TENT5A	1.84e-54	7.03e-53	-1.172
KLF8	0.0017695	0.00494168	-1.17182
OPRL1	1.83e-11	1.34e-10	-1.16997
SLC6A12	6.26e-08	3.37e-07	-1.16968
AHCYL2	1.26e-14	1.16e-13	-1.16939
ZC2HC1A	7.04e-19	8.11e-18	-1.1685
PRPSAP1	3.42e-31	6.66e-30	-1.16786
BTN3A2	4.2e-44	1.24e-42	-1.16624
RIOX2	3.95e-20	4.77e-19	-1.16617
PNOC	2.52e-05	9.7e-05	-1.16511
ZNF395	1.86e-15	1.81e-14	-1.16509
MAPKAPK5-AS1	7.3e-33	1.52e-31	-1.1649
RIDA	1.78e-11	1.3e-10	-1.16264
RPS6KA4	3.55e-48	1.16e-46	-1.15858
FAM216A	1.5e-09	9.4e-09	-1.15823
STMN3	3.14e-07	1.56e-06	-1.15814
ASCL2	8.95e-30	1.65e-28	-1.15681
TMEM251	1.72e-31	3.4e-30	-1.15626
PPAT	4.74e-06	2.05e-05	-1.15554
MYCBP2	1.01e-133	1.38e-131	-1.15479
TNFSF12	5.66e-40	1.49e-38	-1.15271
AC093297.2	5.66e-06	2.42e-05	-1.15201
C1orf35	1.54e-26	2.53e-25	-1.15001
SPECC1	3.85e-65	1.75e-63	-1.14836
AC090673.1	0.000101937	0.000357471	-1.14785
CDA	4.63e-108	4.16e-106	-1.14664
ZG16B	6.14e-06	2.61e-05	-1.14603
POU2F2	1.42e-168	3.08e-166	-1.14576
C17orf67	5.85e-08	3.16e-07	-1.14541
ULK2	3.3e-20	3.99e-19	-1.1453
KCNE3	6.47e-100	5.11e-98	-1.14431
NEDD9	8.86e-20	1.05e-18	-1.14399
RFPL4A	2.49e-05	9.64e-05	-1.14335
ZNF618	2.43e-05	9.39e-05	-1.1432
EXTL2	2.7e-05	0.000103623	-1.14316
CD180	1e-24	1.53e-23	-1.14209
JAK2	2.43e-82	1.47e-80	-1.14057
KAT2A	1.43e-06	6.62e-06	-1.13939
TIGD7	2.31e-07	1.16e-06	-1.13912
ACSM3	9.35e-05	0.000329684	-1.13886
LYPLAL1	2.17e-25	3.4e-24	-1.1348
SACS	9.64e-10	6.13e-09	-1.1322
SCARF1	2.61e-13	2.22e-12	-1.13026
ZNF138	6.24e-07	2.99e-06	-1.13013
FXN	6.86e-14	6.06e-13	-1.12923
ADCY9	5.97e-13	4.95e-12	-1.12876
METTL7A	3.31e-124	3.83e-122	-1.12858
MS4A14	3.4e-13	2.87e-12	-1.12818
SNAPC3	3.35e-33	7.04e-32	-1.12681
TRIM36	7.12e-06	2.99e-05	-1.12651
TIPARP-AS1	7.99e-08	4.25e-07	-1.12509
GPBAR1	4.89e-36	1.13e-34	-1.12351
SMC2	3.52e-10	2.34e-09	-1.12325
C1orf109	6.15e-09	3.65e-08	-1.12181
IFIT1	2.12e-05	8.27e-05	-1.12164
EPHX1	4.65e-09	2.79e-08	-1.12155
ASRGL1	1.3e-21	1.7e-20	-1.12142
PTP4A3	2.28e-07	1.15e-06	-1.12119
FAM111A	7.76e-62	3.35e-60	-1.12116
AC073957.3	2.67e-07	1.34e-06	-1.12115
RCCD1	1.98e-05	7.78e-05	-1.1191
AIFM3	1.2e-06	5.6e-06	-1.11809
SIGLEC15	7.09e-06	2.98e-05	-1.11797
GRK5	1.38e-14	1.27e-13	-1.11557
NUP43	4.19e-21	5.34e-20	-1.11443
ZNF816	1.63e-07	8.36e-07	-1.11415
LPCAT4	1.86e-09	1.15e-08	-1.11351
CLEC4A	4.83e-90	3.27e-88	-1.11278
SAMD1	8.64e-24	1.26e-22	-1.11231
FCHO1	8.96e-16	8.94e-15	-1.11211
TMEM159	1.61e-12	1.29e-11	-1.11108
RPAP3	4.86e-31	9.44e-30	-1.11063
AC068473.5	4.32e-05	0.000159681	-1.10931
AGPAT5	3.46e-12	2.69e-11	-1.10882
FBXL17	3.27e-18	3.66e-17	-1.10721
PIGZ	8.78e-06	3.64e-05	-1.10702
AC124312.1	4.29e-05	0.000158756	-1.10633
AC022706.1	2.91e-05	0.000111295	-1.106
KLHL21	1.17e-14	1.08e-13	-1.10563
SRPK2	2.86e-55	1.11e-53	-1.10493
ZDHHC14	4.15e-05	0.000154216	-1.10373
CD1C	3.5e-07	1.73e-06	-1.10307
CCDC144A	1.49e-10	1.02e-09	-1.10246
PPM1H	3.66e-06	1.61e-05	-1.10139
C12orf76	9.78e-17	1.02e-15	-1.09981
TEX264	8.99e-38	2.22e-36	-1.09882
IKBIP	1.31e-53	4.89e-52	-1.09857
HDAC5	1.4e-33	2.97e-32	-1.09644
DCAF4	0.000118605	0.000412127	-1.09625
NUP35	7.24e-08	3.86e-07	-1.09396
GNAI1	9.52e-06	3.93e-05	-1.09253
WDR92	3.54e-10	2.35e-09	-1.09194
CYP2U1	9.58e-05	0.000337078	-1.09141
CHST7	6.65e-14	5.88e-13	-1.09129
FGL2	0	0	-1.09101
AL590764.1	1.44e-06	6.66e-06	-1.09001
HCG11	4.18e-17	4.44e-16	-1.08925
CACNA2D4	1.5e-25	2.37e-24	-1.08908
DIS3L	1.77e-20	2.18e-19	-1.08864
IQCH-AS1	0.000223774	0.000741082	-1.08863
AL355488.1	1.97e-07	1.01e-06	-1.08792
DTYMK	8.33e-14	7.33e-13	-1.08742
UBR5-AS1	1.55e-11	1.14e-10	-1.08731
SESN3	4.76e-25	7.38e-24	-1.0873
FFAR4	2.07e-05	8.1e-05	-1.08647
BBC3	1.03e-18	1.17e-17	-1.08597
SH3RF1	3.21e-09	1.94e-08	-1.08552
CDH23	8.44e-20	1.01e-18	-1.08481
CPNE8	7.2e-32	1.45e-30	-1.08411
AC012645.3	7.99e-06	3.34e-05	-1.08388
DHRS4	2.13e-17	2.3e-16	-1.08141
AJM1	3.75e-05	0.000140409	-1.08013
IGBP1	1.47e-73	7.81e-72	-1.07932
POLB	1.64e-12	1.31e-11	-1.07806
DBF4	2.67e-08	1.49e-07	-1.07742
MMP17	1.16e-11	8.63e-11	-1.0763
LINC01134	5.9e-05	0.0002141	-1.07436
FAM43A	8.08e-10	5.17e-09	-1.07392
NFIA	4.14e-11	2.96e-10	-1.07373
FAAP24	9.25e-06	3.83e-05	-1.07286
ZBP1	6.06e-05	0.000219743	-1.07275
MYH11	1.79e-05	7.06e-05	-1.07113
TRIM73	2.33e-08	1.3e-07	-1.07032
DST	1.07e-15	1.06e-14	-1.07011
ASF1B	9.69e-07	4.54e-06	-1.0694
DCK	4.37e-36	1.01e-34	-1.06926
RSL1D1	2.49e-110	2.34e-108	-1.06917
AC012368.1	3.47e-15	3.32e-14	-1.06822
DLEU7	6.18e-12	4.72e-11	-1.06799
AC087500.1	0.00017713	0.000598529	-1.06716
EEF2K	4.63e-07	2.26e-06	-1.06664
NAGK	2.42e-158	4.18e-156	-1.06633
P2RX7	4.78e-38	1.19e-36	-1.06623
PEMT	2.77e-06	1.24e-05	-1.06596
HK2	3.06e-27	5.15e-26	-1.06574
OLFM1	5.38e-05	0.000196515	-1.06469
SCAI	2.83e-08	1.57e-07	-1.06455
ATP1A4	0.00010872	0.000379695	-1.06311
CD1E	8.16e-06	3.41e-05	-1.0631
BCKDHB	5.98e-06	2.55e-05	-1.06301
AL033527.5	0.000184414	0.000621111	-1.06284
PCMTD2	1.74e-26	2.86e-25	-1.06196
AC103810.2	2.82e-05	0.000107931	-1.06103
FAM19A2	4.45e-07	2.17e-06	-1.06083
PRRG4	1.74e-25	2.74e-24	-1.06079
BCOR	2.19e-20	2.69e-19	-1.06075
OXR1	3.34e-59	1.37e-57	-1.06012
TMA16	3.26e-23	4.6e-22	-1.06005
CARS2	1.09e-75	6.11e-74	-1.05901
OSBPL3	9.68e-12	7.26e-11	-1.05744
DGLUCY	1.49e-20	1.84e-19	-1.05659
BAIAP2	1.57e-09	9.82e-09	-1.05604
SETD9	3.83e-10	2.53e-09	-1.05559
GTPBP8	8.34e-16	8.35e-15	-1.05548
GBP3	5.59e-21	7.08e-20	-1.05501
SLC7A7	6.58e-185	1.83e-182	-1.05463
CREB3L4	6.22e-05	0.000225273	-1.05402
AC097468.3	0.000271313	0.000883751	-1.05401
AC004846.1	3.8e-05	0.000141855	-1.05393
STIMATE	3.13e-06	1.39e-05	-1.05213
TM7SF3	9.23e-29	1.64e-27	-1.05013
AC009113.1	9.54e-05	0.000335602	-1.04971
ITPR1	7.78e-22	1.03e-20	-1.04799
CBWD3	1.69e-16	1.75e-15	-1.04781
RASSF1	9.56e-28	1.63e-26	-1.04768
AC016957.2	8.15e-06	3.4e-05	-1.04654
STK39	9.75e-12	7.31e-11	-1.04651
LINC00324	3.15e-21	4.04e-20	-1.0445
CSMD1	0.000375031	0.00119496	-1.04381
JAZF1	6.24e-39	1.59e-37	-1.04353
CDC25B	1.88e-09	1.16e-08	-1.04216
CCSAP	3.11e-18	3.48e-17	-1.04044
C12orf45	2.12e-15	2.05e-14	-1.04025
AL450326.1	0.000199214	0.000666457	-1.03972
MANBA	8.98e-60	3.74e-58	-1.03908
TMEM42	6.04e-13	5.01e-12	-1.03908
IGSF6	2.75e-121	3.06e-119	-1.03862
ZNF74	0.000153315	0.00052294	-1.03845
AP003469.4	1.63e-06	7.51e-06	-1.03756
ISOC1	9.84e-12	7.37e-11	-1.03716
SLC25A40	3.48e-23	4.89e-22	-1.03715
HGF	3.03e-18	3.39e-17	-1.03613
CERS6	2.17e-31	4.26e-30	-1.03521
ZNF581	9.65e-34	2.06e-32	-1.03518
LPAR2	4.07e-15	3.87e-14	-1.03507
KBTBD3	3.48e-10	2.31e-09	-1.03474
LINC02361	0.000188985	0.00063532	-1.03472
BCL11A	8.93e-22	1.17e-20	-1.0331
MAP2K5	7.92e-11	5.53e-10	-1.03223
PUS7	5.49e-05	0.000200405	-1.03109
HDHD5	6.71e-24	9.84e-23	-1.03074
AC004148.2	7.53e-05	0.000269304	-1.03073
ZBED8	0.000137425	0.000472869	-1.03059
SEPT1_	2.34e-14	2.12e-13	-1.02967
TNFAIP2	1.09e-122	1.23e-120	-1.02683
L3HYPDH	1.05e-06	4.91e-06	-1.02598
TMEM131L	6.23e-36	1.44e-34	-1.02574
CA2	1.34e-09	8.44e-09	-1.02515
TRAF3IP3	1.96e-102	1.61e-100	-1.02512
LINC00921	3.91e-08	2.14e-07	-1.02496
DTD2	7.88e-07	3.74e-06	-1.02454
FAM213A	7.68e-05	0.000274254	-1.02453
HIRIP3	8.08e-07	3.82e-06	-1.02101
RHOF	7.56e-13	6.22e-12	-1.02017
PARP8	9.86e-53	3.59e-51	-1.02007
NMT2	0.000695652	0.00211413	-1.01999
MARCH8_	3.84e-15	3.66e-14	-1.0199
CRTC1	7.62e-12	5.78e-11	-1.01927
ZNF575	0.000388516	0.0012344	-1.01912
CCNB1IP1	1.62e-11	1.19e-10	-1.01903
SCGB3A2	0.000853244	0.00254653	-1.01829
PADI2	1.16e-13	1.01e-12	-1.01807
AC138028.1	6.35e-05	0.00022969	-1.01786
PRDM15	3.38e-07	1.67e-06	-1.01745
ADCK1	0.000137687	0.000473656	-1.01508
GRAMD1B	5.25e-08	2.85e-07	-1.01441
CTSS	0	0	-1.01406
CABIN1	9.94e-25	1.52e-23	-1.01403
TXLNG	3.65e-11	2.63e-10	-1.01211
CPAMD8	3.48e-06	1.54e-05	-1.01195
TMEM150A	1.9e-15	1.85e-14	-1.01018
NFIX	6.62e-09	3.91e-08	-1.00773
IGF1R	4.72e-11	3.36e-10	-1.00657
ANKRD22	0.00238204	0.00648583	-1.00649
PIK3IP1	1.11e-12	9.01e-12	-1.00579
SPOCK1	0.000381879	0.00121464	-1.00576
RPP25L	1.82e-23	2.6e-22	-1.00572
CATSPER1	8.98e-31	1.72e-29	-1.00563
RASL11A	4.18e-05	0.000155204	-1.00562
RSAD1	7.24e-11	5.06e-10	-1.00321
MYLIP	2.18e-16	2.24e-15	-1.0031
ASB9	0.00018441	0.000621111	-1.00279
TMEM116	1.69e-05	6.71e-05	-1.00265
PRAM1	2.03e-86	1.31e-84	-1.00242
ARMC10	1.96e-24	2.95e-23	-1.00174
TNK2	1.2e-25	1.9e-24	-1.00142
COL9A3	0.000386377	0.00122787	-1.00132
XRRA1	9.68e-09	5.64e-08	-1.00109
MT1X	2.14e-16	2.2e-15	-1.00078
AL355922.1	3.79e-10	2.5e-09	1.00129
MSMO1	2.62e-14	2.37e-13	1.00486
ADGRE2	1.68e-117	1.73e-115	1.00506
AC147651.4	1.02e-08	5.89e-08	1.00716
AC087239.1	6.12e-06	2.6e-05	1.00899
PDE2A	0.000747253	0.00225626	1.01032
RNF152	0.000304447	0.000983269	1.01114
ATP13A3	7.26e-73	3.79e-71	1.01229
SLC7A8	0.00232753	0.00635055	1.01469
PSD3	9.15e-05	0.000323018	1.01485
RAI14	1.69e-05	6.7e-05	1.01738
ACSL1	1.28e-131	1.67e-129	1.02052
TIGIT	0.00111021	0.00323148	1.02143
GPR84	4.36e-07	2.13e-06	1.02262
SLA2	0.00011873	0.000412462	1.02363
BEX1	0.000239288	0.000787953	1.02456
GNA15	1.05e-71	5.35e-70	1.02691
CD69	0.00303257	0.00808667	1.0311
SYN2	9.23e-05	0.000325556	1.03171
MKNK1	8.01e-79	4.68e-77	1.03636
PHC2	7.82e-118	8.2e-116	1.03657
CCDC167	4.79e-21	6.09e-20	1.03699
TBC1D14	5.36e-94	3.86e-92	1.03815
SMIM4	5.51e-31	1.07e-29	1.03892
LINC02193	2.86e-07	1.43e-06	1.03961
STARD4	1.18e-20	1.46e-19	1.04208
LUCAT1	7.6e-19	8.74e-18	1.04297
TM4SF19	9.84e-06	4.06e-05	1.04619
PCOLCE2	8.85e-05	0.000313347	1.04785
TLE3	3.64e-100	2.9e-98	1.04932
MIR3945HG	2.5e-05	9.66e-05	1.0505
CEP70	9.44e-06	3.9e-05	1.05561
FABP5	4.42e-23	6.2e-22	1.05842
FAM83H	1.36e-05	5.49e-05	1.05892
STARD5	3.02e-07	1.5e-06	1.06566
SPRY1	0.000451912	0.00142084	1.06805
IL18RAP	6.64e-06	2.81e-05	1.06892
KANSL1-AS1	4.95e-12	3.81e-11	1.06939
EVI5L	3.6e-10	2.38e-09	1.06972
DNAJB11	2.9e-72	1.5e-70	1.07258
KDELC2	4.02e-06	1.76e-05	1.07284
CD163L1	2.08e-05	8.13e-05	1.07509
AC007384.1	1.19e-05	4.86e-05	1.07564
TUBB1	2.25e-06	1.02e-05	1.08135
TPM4	1.5e-271	9.43e-269	1.08269
RNF144B	1.59e-82	9.69e-81	1.0863
FPR3	0.000154184	0.00052541	1.0869
CD55	6.07e-214	2.31e-211	1.08821
VPS9D1	2.31e-26	3.77e-25	1.08835
LITAF	3.8e-147	5.92e-145	1.09376
CXCL5	0.000166279	0.00056372	1.09654
CHST2	1.11e-20	1.38e-19	1.09731
GZMM	2.67e-05	0.00010232	1.10186
SNX9	1.35e-21	1.77e-20	1.1023
FPR2	3.4e-84	2.11e-82	1.10454
SDR42E2	1.07e-05	4.38e-05	1.10495
TUSC1	1.92e-06	8.76e-06	1.1051
CCL23	1.41e-05	5.69e-05	1.1079
RFX2	4.28e-17	4.55e-16	1.10834
SYT1	8.02e-05	0.000285985	1.10835
AC098487.1	3.12e-05	0.000118689	1.10846
NDST1	4.29e-29	7.69e-28	1.10919
AC061992.1	4.69e-05	0.000172877	1.11074
ERMN	1.58e-06	7.28e-06	1.11415
PTTG1	0.000411054	0.00130172	1.11659
AC068491.3	2.35e-06	1.06e-05	1.11868
JUN	2.23e-27	3.79e-26	1.12038
UCP2	2.59e-179	6.59e-177	1.12496
SLPI	3.31e-06	1.46e-05	1.12597
MARCKSL1	1.17e-41	3.25e-40	1.12714
AC011498.4	6.51e-06	2.75e-05	1.13088
ADAM19	1.02e-44	3.09e-43	1.1312
VMO1	0.000692385	0.00210553	1.13284
AC007182.1	8.35e-06	3.48e-05	1.13372
SERPINB9	1.77e-105	1.52e-103	1.13768
CDH5	1.63e-05	6.5e-05	1.13839
TNFAIP8L3	7.27e-07	3.46e-06	1.14007
ZSWIM4	6.92e-08	3.71e-07	1.14117
HDGFL3	1.64e-09	1.02e-08	1.14379
CYP1B1	6.17e-140	8.84e-138	1.14484
HPGD	5.91e-11	4.16e-10	1.14487
HIST1H3H	1.33e-06	6.16e-06	1.14835
SAP30	8.77e-116	8.75e-114	1.14856
AC005224.3	3.25e-05	0.00012293	1.15178
TRMT6	1.99e-31	3.92e-30	1.15428
CTSG	8.55e-05	0.000303634	1.15483
CYB5R2	2.15e-05	8.39e-05	1.15517
RBP4	1.05e-05	4.3e-05	1.15782
ASPH	2.25e-112	2.17e-110	1.15907
PLPP3	1.75e-05	6.93e-05	1.16304
CHD7	4.75e-11	3.37e-10	1.16698
LAIR1	1.64e-127	1.96e-125	1.16897
MAP3K13	8.49e-43	2.43e-41	1.17024
TNIP3	7.22e-08	3.85e-07	1.17104
AF064858.1	1.75e-05	6.95e-05	1.17196
ETV5	7.89e-06	3.3e-05	1.17399
SEC24D	1.87e-67	8.8e-66	1.17407
FZD5	2.41e-14	2.19e-13	1.17536
PLA2G2C	5.98e-06	2.55e-05	1.17622
KCNG2	4.03e-06	1.76e-05	1.17708
MYO7A	1.96e-13	1.68e-12	1.18124
CALR	4.48e-194	1.41e-191	1.18532
PKIB	8.6e-05	0.000305065	1.1865
AC078850.1	2.07e-07	1.05e-06	1.19202
S100A8	0	0	1.19253
MUC1	1.18e-06	5.49e-06	1.19254
ARL4A	8.57e-84	5.28e-82	1.19298
ENTPD7	4.73e-08	2.58e-07	1.19405
EHD1	5.64e-47	1.8e-45	1.19945
STX1A	2.91e-05	0.000111131	1.2006
FCGR1B	3.4e-68	1.64e-66	1.20555
DNAJB5	6.04e-06	2.57e-05	1.20838
FAM124A	1.84e-06	8.41e-06	1.20908
KCNK13	4.96e-13	4.13e-12	1.21061
LINC01270	1.33e-06	6.15e-06	1.2132
KYNU	3.66e-140	5.29e-138	1.21385
C1orf21	1.11e-07	5.79e-07	1.21703
AC068580.4	5.25e-07	2.55e-06	1.21978
LAMB3	7.87e-07	3.73e-06	1.22757
NRP1	3.22e-10	2.14e-09	1.22888
FCGR1A	3.15e-177	7.35e-175	1.2289
PHGDH	5.48e-06	2.35e-05	1.22901
SERPINB2	1.22e-07	6.36e-07	1.2302
BCL3	4.43e-38	1.1e-36	1.23172
CEMIP2	1.25e-97	9.64e-96	1.23531
AKR1C3	1.91e-08	1.08e-07	1.23808
RGCC	6.19e-11	4.35e-10	1.23935
CYP19A1	3.64e-06	1.6e-05	1.25318
ATP9B	1.74e-47	5.57e-46	1.25406
LHFPL2	9.37e-68	4.46e-66	1.25659
FAM129B	9.71e-79	5.64e-77	1.26376
CHRNE	4.26e-06	1.86e-05	1.26467
CCDC163	8.05e-07	3.81e-06	1.27045
SPRED2	7.99e-08	4.25e-07	1.27203
DHCR7	5.7e-08	3.09e-07	1.27313
ACVRL1	1.35e-11	9.95e-11	1.27383
SDF2L1	5.7e-105	4.88e-103	1.27782
LAMC1	2.9e-12	2.27e-11	1.28058
MANF	1.47e-108	1.33e-106	1.28766
CXCL2	3.27e-07	1.63e-06	1.28833
MOB3B	2.35e-18	2.66e-17	1.29012
MS4A4A	1.94e-128	2.34e-126	1.29205
THBD	1.99e-24	2.99e-23	1.29441
MAFF	1.56e-10	1.06e-09	1.30081
FLT1	1.88e-05	7.42e-05	1.30184
SLAMF1	3.21e-07	1.6e-06	1.31223
NOTCH3	1.26e-08	7.27e-08	1.31424
HLA-DRB5	4.85e-09	2.91e-08	1.3238
SCD	1.14e-09	7.25e-09	1.32673
HYOU1	1.25e-40	3.34e-39	1.32712
LGMN	1.45e-07	7.5e-07	1.33697
CREM	2.99e-37	7.22e-36	1.33871
MIR181A1HG	3.03e-27	5.11e-26	1.33909
TMEM51	3.37e-13	2.84e-12	1.35244
IL4I1	1.19e-15	1.17e-14	1.35697
AGFG1	0	0	1.3582
MARCKS	8.24e-165	1.61e-162	1.35894
MIR22HG	7.33e-70	3.62e-68	1.36027
SAMSN1	4.08e-116	4.16e-114	1.36592
FOSL1	6.68e-08	3.58e-07	1.37258
ARID5B	1.71e-28	3.01e-27	1.3747
MEI1	1.52e-21	1.98e-20	1.38188
TIMP1	7.84e-178	1.89e-175	1.38218
MYO10	1.79e-07	9.18e-07	1.3835
TFPI	2.64e-07	1.32e-06	1.38454
IL10	1.72e-13	1.48e-12	1.39245
MXD1	8.42e-198	2.71e-195	1.40051
NDST2	1.64e-28	2.9e-27	1.40183
LYVE1	2.41e-05	9.34e-05	1.40503
AL118508.1	1.98e-07	1.01e-06	1.40507
AC108463.3	4.43e-10	2.9e-09	1.41338
IL32	1.75e-06	8e-06	1.41917
USP53	4.36e-08	2.39e-07	1.42736
PMP22	1.02e-11	7.64e-11	1.43398
RHOU	5.44e-71	2.74e-69	1.43751
KLRD1	9.21e-08	4.87e-07	1.43895
PDE4D	1.05e-21	1.38e-20	1.44031
SDS	0.000490318	0.00153092	1.44436
TNFAIP3	1.02e-73	5.44e-72	1.44852
MYOM2	4.03e-06	1.76e-05	1.45196
WIPI1	2.74e-64	1.24e-62	1.45252
CAVIN3	1.45e-21	1.89e-20	1.456
DMWD	3.17e-12	2.48e-11	1.45692
HS3ST1	1.19e-07	6.22e-07	1.46262
RUBCNL	3.09e-24	4.58e-23	1.46923
CCL4	0.000109014	0.000380537	1.47387
HSPB1	8.95e-28	1.53e-26	1.47835
MPHOSPH6	8.9e-71	4.47e-69	1.4835
TMTC1	5.49e-12	4.21e-11	1.49415
HSPA5	3.95e-290	2.86e-287	1.49623
RNASE2	5.3e-133	7.16e-131	1.4979
PRF1	9.25e-09	5.4e-08	1.51098
TFRC	1.2e-29	2.21e-28	1.51332
RETN	1.72e-99	1.34e-97	1.51473
SEL1L3	3.46e-37	8.31e-36	1.5413
CST7	1.38e-12	1.11e-11	1.55122
CD82	4.07e-87	2.64e-85	1.55269
ACOX2	4.27e-19	4.97e-18	1.56113
HIF1A	1.33e-290	1.02e-287	1.56914
ABHD17C	1.25e-10	8.56e-10	1.57835
FLVCR2	4.96e-111	4.72e-109	1.57985
MIR4435-2HG	9.46e-179	2.32e-176	1.5809
GK	6.91e-249	3.45e-246	1.582
GZMB	1.97e-09	1.22e-08	1.58209
PLEKHG2	9.05e-39	2.3e-37	1.5852
PHLDA1	2.12e-08	1.19e-07	1.58784
SQLE	6.4e-44	1.89e-42	1.58882
SOCS3	2.88e-135	4e-133	1.59976
MAP3K8	5.61e-186	1.62e-183	1.60099
LIMK2	2.47e-52	8.83e-51	1.6132
C1QA	0.000125375	0.000433775	1.61797
AC073611.1	9.4e-24	1.36e-22	1.62024
TSPYL2	3.09e-14	2.79e-13	1.63988
SH2D2A	2.37e-09	1.45e-08	1.64307
OLFML2B	2.28e-27	3.87e-26	1.64755
TNFAIP6	1.1e-12	8.93e-12	1.64786
EREG	2.34e-23	3.32e-22	1.65409
NDN	7.04e-11	4.93e-10	1.65931
DDIT4	6.38e-27	1.06e-25	1.67901
CD226	9.59e-20	1.14e-18	1.73907
LMNA	1.73e-34	3.8e-33	1.74472
ITGB8	5.77e-10	3.74e-09	1.7526
NAMPT	0	0	1.76034
ANKRD28	1.01e-67	4.78e-66	1.76617
CD163	0	0	1.7794
SLCO2B1	3.56e-06	1.57e-05	1.78468
HIP1	5.09e-116	5.15e-114	1.78665
IL18R1	8.88e-11	6.17e-10	1.78862
P2RY1	3.32e-29	6.01e-28	1.79284
NECTIN2	1.37e-116	1.41e-114	1.79587
TFDP2	3.26e-35	7.36e-34	1.80061
TCAF2	6.95e-16	7e-15	1.8118
CXCL3	1.26e-10	8.62e-10	1.81289
SLC7A11	8.35e-08	4.43e-07	1.81539
ANKRD29	1.13e-12	9.2e-12	1.81563
ADGRG3	2.71e-17	2.91e-16	1.82106
GCLM	1.31e-91	9.19e-90	1.82327
MAPK13	1.53e-25	2.42e-24	1.82571
TNNT1	6.25e-27	1.04e-25	1.82627
SOCS1	1.25e-15	1.24e-14	1.83771
ETS2	8.58502060835673e-311	7.31e-308	1.84809
NKG7	3.88e-103	3.24e-101	1.84866
PLAC8	2.11e-238	9.87e-236	1.86081
TIMP4	6.24e-12	4.76e-11	1.87614
APCDD1	2.49e-31	4.87e-30	1.88139
AC017002.3	2.16e-17	2.33e-16	1.90659
DHCR24	6.89e-18	7.59e-17	1.91916
MMP19	7.18e-19	8.26e-18	1.92269
TMEM158	7.11e-15	6.66e-14	1.9265
SH3RF3	1.43e-17	1.56e-16	1.9443
DEFB1	4.86e-12	3.75e-11	1.94514
LINC01943	1.85e-20	2.27e-19	1.96227
TGM2	7.02e-28	1.21e-26	1.97961
CCL2	8.27e-06	3.45e-05	1.98437
STRIP2	1.79e-15	1.74e-14	1.99812
SYN1	1.33e-15	1.31e-14	2.01616
SMOX	1.05e-39	2.74e-38	2.045
XIST	1.08e-27	1.85e-26	2.06034
FLNB	1.3e-72	6.77e-71	2.06104
IL1RAP	4.35e-124	5e-122	2.06785
SDC4	1.25e-34	2.76e-33	2.07111
MTRNR2L8	8.79e-16	8.78e-15	2.07488
KREMEN1	7e-42	1.96e-40	2.08393
SDC2	3.71e-46	1.16e-44	2.10046
GK5	2.25e-214	8.8e-212	2.10356
LRG1	1.95e-75	1.08e-73	2.13204
TREML4	7.38e-15	6.91e-14	2.13476
S1PR1	1e-18	1.15e-17	2.14113
GPR183	9.51e-163	1.76e-160	2.16133
MERTK	5.52e-225	2.28e-222	2.1848
CLU	2.89e-99	2.25e-97	2.19974
TMEM45B	2.49e-20	3.03e-19	2.21916
HMOX1	0	0	2.22063
C1QB	0.000350955	0.00112345	2.22298
PIM1	9.83e-238	4.45e-235	2.23075
CCL7	1.21e-16	1.25e-15	2.24898
CD52	3.57e-209	1.26e-206	2.32132
SLC1A3	3.34e-51	1.16e-49	2.3354
MCTP2	2.21e-180	5.81e-178	2.35695
SH3PXD2B	2.11e-136	2.99e-134	2.38005
METTL7B	2.29e-30	4.29e-29	2.39074
IL1R1	1.08e-56	4.3e-55	2.46125
SIGLEC12	6.13e-46	1.89e-44	2.48325
CXCL8	2e-18	2.27e-17	2.48597
CDCP1	3.26e-33	6.87e-32	2.49754
MAF	1.53e-120	1.68e-118	2.62727
HP	1.45e-95	1.08e-93	2.65952
KIFC3	4.88e-49	1.62e-47	2.69209
ENPP2	1.01e-31	2.02e-30	2.69578
NT5DC2	4.15e-159	7.33e-157	2.70305
ADM	4.87e-154	8.01e-152	2.73228
IGFBP2	4.62e-49	1.54e-47	2.75077
SEMA6B	4.59e-97	3.49e-95	2.87326
SLCO4A1	4.69e-39	1.2e-37	2.89274
EMP1	1.51e-87	9.94e-86	2.9615
SLC7A5	1.54e-45	4.72e-44	2.99321
THBS1	3.46e-230	1.47e-227	3.00101
PPARG	1.33e-131	1.72e-129	3.02859
C15orf48	1.93e-34	4.23e-33	3.02883
EDNRB	7.18e-73	3.77e-71	3.05728
IL1R2	3.7e-189	1.09e-186	3.11038
SLC39A8	7.13e-116	7.16e-114	3.15696
RNASE1	2.33e-161	4.22e-159	3.43886
NEBL	2.77e-37	6.72e-36	3.43983
SLC16A10	8.63e-47	2.73e-45	3.45877
RGL1	0	0	3.46052
AREG	4.18e-62	1.82e-60	4.00011
FAM20A	4.17e-274	2.87e-271	4.02661
CTSL	0	0	4.42763
