## Supplementary material for "Single-cell transcriptomics reveal hyperacute cytokine and immune checkpoint axis in patients with poor neurological outcomes after cardiac arrest": Table S5

### Sheet: TableS5_NK_cluster_signature_ge
ClusterID	Gene
Cluster1	ANKRD9
Cluster1	CREM
Cluster1	SLA2
Cluster1	LMNB1
Cluster1	CCL3L1
Cluster1	MYOM2
Cluster1	PDE4D
Cluster1	METRNL
Cluster1	FTH1
Cluster1	SH2D2A
Cluster1	DOCK5
Cluster1	SYTL3
Cluster1	DENND3
Cluster1	HAVCR2
Cluster1	LAIR2
Cluster1	CEBPB
Cluster1	ENOSF1
Cluster1	CNOT6L
Cluster1	AUTS2
Cluster1	CMIP
Cluster1	HGSNAT
Cluster1	AKNA
Cluster1	PDE3B
Cluster1	FOSL2
Cluster1	CCL3
Cluster1	IFNGR1
Cluster1	MT2A
Cluster1	TNFAIP3
Cluster1	THEMIS2
Cluster1	SYAP1
Cluster1	SAMSN1
Cluster1	ST3GAL4
Cluster1	TNFRSF1B
Cluster1	ATP1B3
Cluster1	SPOCK2
Cluster1	PSME4
Cluster1	VPS37B
Cluster1	FYN
Cluster1	JOSD1
Cluster1	TERF1
Cluster1	TMEM71
Cluster1	ZFP36
Cluster1	PLEKHA2
Cluster1	SORL1
Cluster1	GZMB
Cluster1	DTHD1
Cluster1	GK5
Cluster1	ERN1
Cluster1	BCR
Cluster1	GTF3C1
Cluster1	SDCBP
Cluster1	RALGAPA1
Cluster1	NEAT1
Cluster1	ATP8A1
Cluster1	SIPA1L1
Cluster1	RNF115
Cluster1	GPCPD1
Cluster1	AOAH
Cluster1	RASGRP1
Cluster1	ARID5B
Cluster1	PTPRJ
Cluster1	CCL4L2
Cluster1	DDIT4
Cluster1	SEC14L1
Cluster1	GABARAPL1
Cluster1	MYBL1
Cluster1	NFU1
Cluster1	HSH2D
Cluster1	PPM1B
Cluster1	SSH2
Cluster1	SMCHD1
Cluster1	ETS1
Cluster1	CXCR4
Cluster1	PIK3IP1
Cluster1	RAMP1
Cluster1	NFIL3
Cluster1	BPGM
Cluster1	ATF7IP
Cluster1	TIGIT
Cluster1	CHD1
Cluster1	ABHD2
Cluster1	TBL1X
Cluster1	YPEL1
Cluster1	STAT4
Cluster1	FURIN
Cluster1	PRDM1
Cluster1	AREG
Cluster1	RNF19A
Cluster1	EMD
Cluster1	LRMP
Cluster1	TFDP2
Cluster1	PTPN22
Cluster1	PRKX
Cluster1	CARD11
Cluster1	PPP2R5C
Cluster1	NAA50
Cluster1	DNAJB6
Cluster1	AKAP13
Cluster1	HIST1H1C
Cluster1	RHBDF2
Cluster1	FKBP5
Cluster1	NFE2L2
Cluster1	MAF
Cluster1	MAP3K8
Cluster1	CYTIP
Cluster1	LPCAT1
Cluster1	BNIP3L
Cluster1	SLFN13
Cluster1	ARIH1
Cluster1	F2R
Cluster1	REL
Cluster1	PITPNC1
Cluster1	PIK3R1
Cluster1	SLA
Cluster1	ATP2B1
Cluster1	LITAF
Cluster1	ZBTB16
Cluster1	LUZP1
Cluster1	CD38
Cluster1	MTSS1
Cluster1	IFI16
Cluster1	CCNH
Cluster1	JUNB
Cluster1	WIPF1
Cluster1	MVD
Cluster1	JAK3
Cluster1	NR3C1
Cluster1	ADSS
Cluster1	NPC1
Cluster1	ISG20
Cluster1	RASA2
Cluster1	RBM38
Cluster1	CHST2
Cluster1	HIST1H1D
Cluster1	CSNK1D
Cluster1	CCL4
Cluster1	SAT1
Cluster1	BRD7
Cluster1	PLEKHO1
Cluster1	ITGAE
Cluster2	AGTRAP
Cluster2	CD160
Cluster2	S100A4
Cluster2	FCRL6
Cluster2	VCL
Cluster2	CX3CR1
Cluster2	ANXA2
Cluster2	CCDC28B
Cluster2	SSBP3
Cluster2	C12orf75
Cluster2	NMUR1
Cluster2	SLC9A3R1
Cluster2	KLRG1
Cluster2	LAT
Cluster2	CISD3
Cluster2	ACTB
Cluster2	ASCL2
Cluster2	PLEKHF1
Cluster2	BATF
Cluster2	TIMP1
Cluster2	TGFBR1
Cluster2	NCR3
Cluster2	PPP1R18
Cluster2	PRR5
Cluster2	ANXA4
Cluster2	MYO1G
Cluster2	RNF167
Cluster2	SH3BP5
Cluster2	PREX1
Cluster2	PRSS23
Cluster2	HMOX2
Cluster2	RHOC
Cluster2	AES
Cluster2	RHOF
Cluster2	RGS3
Cluster2	PLEK
Cluster2	DOK2
Cluster2	FEZ1
Cluster2	CAPZB
Cluster2	SYTL1
Cluster2	LAIR1
Cluster2	GLIPR2
Cluster2	ADRB2
Cluster2	TTC38
Cluster2	CAP1
Cluster2	PTPN18
Cluster2	PLEKHG3
Cluster2	CAPN2
Cluster2	EFHD2
Cluster2	CD244
Cluster2	MAD1L1
Cluster2	PLA2G16
Cluster2	ITGB7
Cluster2	MYL12A
Cluster2	PPP2R2B
Cluster2	TBX21
Cluster2	RASSF4
Cluster2	APOBEC3C
Cluster2	GZMA
Cluster3	CAPG
Cluster3	SPTSSB
Cluster3	GPR183
Cluster3	GZMK
Cluster3	IL7R
Cluster3	XCL1
Cluster3	COTL1
Cluster3	TMEM14C
Cluster3	SELL
Cluster3	TCF7
Cluster3	CRTAM
Cluster3	CCR1
Cluster3	HVCN1
Cluster3	FUT7
Cluster3	EVA1B
Cluster3	CXCR3
Cluster3	LTB
Cluster3	CD44
Cluster3	HLA-DRA
Cluster3	IL18
Cluster3	HLA-DRB1
Cluster3	SYPL1
Cluster3	CD2
Cluster3	MAML2
Cluster3	XCL2
Cluster3	CAPN12
Cluster3	MDFIC
Cluster3	CLDND1
Cluster3	THEM4
Cluster3	KLRC1
Cluster3	NSMCE1
Cluster3	IFITM3
Cluster3	TNFSF10
Cluster3	TMEM123
Cluster3	ATP8B4
Cluster3	IL18R1
Cluster3	SNHG8
Cluster3	KLRC2
Cluster3	SLC39A10
Cluster3	OXNAD1
Cluster3	PLP2
Cluster3	NCAM1
Cluster3	ITGAX
Cluster3	TPT1
Cluster3	SPTBN1
Cluster3	CD3E
Cluster3	ARL14EP
Cluster3	TC2N
Cluster3	CYSLTR1
Cluster3	LDHB
Cluster3	TNFRSF18
Cluster3	BEX2
Cluster3	CD2AP
Cluster3	ESD
Cluster3	EEF1B2
Cluster3	RPE
Cluster3	YWHAH
Cluster3	2022-09-11
Cluster3	HELB
Cluster3	EIF3E
Cluster3	TAGLN2
Cluster3	LTA4H
Cluster3	GATA3
Cluster3	EEF1A1
Cluster3	TRAF5
Cluster3	CLASP1
Cluster3	NPM1
Cluster3	TMEM14B
Cluster3	PPP1R14B
Cluster3	ZNF92
Cluster3	HINT1
Cluster3	SNHG7
Cluster3	GNL3
Cluster3	CHCHD10
Cluster3	TMEM243
Cluster3	STX17
Cluster3	RBPJ
Cluster3	WDR43
Cluster3	CTSA
Cluster3	FBL
Cluster3	MPG
Cluster3	C6orf48
Cluster3	AGK
Cluster3	BTF3
Cluster3	CD52
Cluster3	ZFAS1
Cluster3	NBEAL1
Cluster3	SOCS1
Cluster3	PPP1R2
Cluster3	OCIAD2
Cluster3	CDC25B
Cluster3	BAZ2B
Cluster3	LIMS1
Cluster3	SMS
Cluster3	FXYD5
Cluster3	UROS
Cluster3	RSL1D1
Cluster3	PPA1
Cluster3	ORAI2
Cluster3	HSP90AB1
Cluster3	TMEM106B
Cluster3	ETFB
Cluster3	PEBP1
Cluster3	DOCK10
Cluster3	NFKB1
Cluster3	DNAJC10
Cluster3	STK17A
Cluster3	TRIM73
Cluster3	EBPL
Cluster3	LPGAT1
Cluster3	SLC25A39
Cluster3	NUCB2
Cluster3	RPS6KA5
Cluster3	RALA
