## Supplementary material for "Single-cell transcriptomics reveal hyperacute cytokine and immune checkpoint axis in patients with poor neurological outcomes after cardiac arrest": Table S6

### Sheet: TableS6_NK_c1_c2_DE
Gene	P	FDR	logFC	(FDR < 0.01 and abs(logFC) >1)
S100B	5.08e-164	6.36e-161	-6.25785
BOK	3.99e-21	2.77e-19	-2.6771
AK5	8.36e-36	1.19e-33	-2.66515
SLC25A29	6.05e-19	3.65e-17	-2.58044
MTRNR2L1	6.54e-16	3.26e-14	-2.56081
CALHM6	6.71e-16	3.33e-14	-2.36639
ATP1B1	3.28e-08	8.07e-07	-2.19418
CLEC12A	2.11e-09	6.04e-08	-2.10519
FUT7	3.43e-11	1.19e-09	-2.08504
CFH	3.18e-08	7.87e-07	-2.03807
SCIMP	6.1e-14	2.7e-12	-2.02697
PTPN6	1.03e-69	3.72e-67	-1.99688
LINC01504	5.73e-10	1.74e-08	-1.9412
CXCR3	8.12e-07	1.68e-05	-1.93436
PEX6	2.67e-11	9.36e-10	-1.93331
DGKK	2.84e-07	6.26e-06	-1.88605
TMEM173	3.77e-32	4.59e-30	-1.8687
SPTSSB	0.000351521	0.00421649	-1.83942
PRR5	9.22e-40	1.53e-37	-1.80963
CISH	1.64e-11	5.93e-10	-1.77003
PDZD4	1.41e-19	8.95e-18	-1.74874
CES1	0.00010054	0.00139428	-1.74787
AC004585.1	1.82e-06	3.56e-05	-1.71638
ERBB2	9.06e-16	4.45e-14	-1.69215
CMKLR1	7.09e-18	4e-16	-1.68878
GPR68	4.91e-12	1.88e-10	-1.67856
HIP1	2.94e-07	6.46e-06	-1.64867
ACKR3	4.92e-07	1.05e-05	-1.63613
POU2F2	6.67e-17	3.51e-15	-1.63476
LTB	6.78e-13	2.76e-11	-1.62048
FADS2	6.36e-10	1.91e-08	-1.61705
CD8A	5.04e-32	6.09e-30	-1.61258
CYBRD1	5.77e-08	1.36e-06	-1.60179
PER3	1.19e-05	0.000199757	-1.6016
ROPN1L	6.77e-06	0.000120288	-1.58744
NSG1	1.26e-10	4.08e-09	-1.57369
PLCG1	1.22e-06	2.47e-05	-1.53136
RAP1GAP2	2.8e-16	1.44e-14	-1.53056
AC127521.1	2.39e-05	0.000382293	-1.52866
NRXN2	2.05e-05	0.000331599	-1.51481
NEK6	0.000141966	0.00189798	-1.50338
RAB37	5.1e-20	3.29e-18	-1.49594
XCL2	8.74e-27	8.59e-25	-1.48056
AL031283.1	9.92e-06	0.000170294	-1.47942
ATP9A	6.9e-06	0.000121967	-1.46835
HDAC9	8.25e-05	0.00116972	-1.46552
CD160	1.48e-35	2.07e-33	-1.44767
RNF144A	2.73e-06	5.21e-05	-1.42752
CORO1B	7.38e-13	2.99e-11	-1.42019
RASA4	0.000125469	0.00169556	-1.41141
SMPD3	0.00029011	0.00354759	-1.40433
RFLNB	8.34e-13	3.36e-11	-1.39493
ZFP90	1.59e-14	7.34e-13	-1.39454
SVIL	2.19e-06	4.24e-05	-1.39366
TNFRSF10A	0.000441382	0.00508976	-1.39359
NCF1	2.51e-05	0.000399235	-1.39114
LEXM	0.000118201	0.00160364	-1.38684
PRR7	6.04e-08	1.41e-06	-1.3868
EFHC2	0.000170295	0.00223758	-1.38536
GRK6	3.02e-23	2.32e-21	-1.3826
SMKR1	1.16e-08	3.02e-07	-1.38168
SLAMF8	0.000181925	0.00236401	-1.34996
COL13A1	2.9e-05	0.000456779	-1.34753
SYNJ2	1.15e-10	3.75e-09	-1.34751
AC022382.1	0.000224925	0.00285189	-1.34714
GPR132	8.14e-07	1.68e-05	-1.3423
ACCS	0.000309537	0.00375512	-1.33532
PTPRG	0.000838366	0.00886942	-1.32904
CATSPER2	7.22e-05	0.00103832	-1.32376
RASGEF1A	3.04e-05	0.000476498	-1.29258
POU5F1B	0.000510261	0.00576327	-1.28925
SORBS3	0.00022847	0.0028915	-1.28715
ADGRG5	4.59e-13	1.89e-11	-1.28135
GCNT1	6.2e-06	0.000111129	-1.27845
ADARB1	6.29e-05	0.000922814	-1.27546
GPR18	1.96e-09	5.63e-08	-1.27477
VSIR	8.7e-20	5.59e-18	-1.2743
ABCG1	2.08e-05	0.000336427	-1.27429
VCL	4.15e-21	2.87e-19	-1.27137
LST1	7.21e-08	1.67e-06	-1.27029
SIGLEC9	0.000288736	0.00353394	-1.26303
RNF165	5.05e-17	2.71e-15	-1.26246
CCDC112	0.00018927	0.00244717	-1.25099
SH3BP1	5.2e-17	2.78e-15	-1.2485
TMC8	9.7e-28	9.95e-26	-1.23461
PLEC	1.97e-07	4.4e-06	-1.22791
THRA	3.88e-11	1.33e-09	-1.22503
GLIPR2	1.34e-32	1.7e-30	-1.2182
TGFBR1	6.08e-22	4.4e-20	-1.21721
ANXA6	4.12e-37	6.1e-35	-1.21571
NMUR1	5.11e-19	3.12e-17	-1.21096
NCR3	9.85e-27	9.61e-25	-1.20992
PTCH1	1e-11	3.75e-10	-1.20585
GOLGA8Q	8.13e-05	0.00115491	-1.20466
RGS19	3.82e-25	3.43e-23	-1.19946
NBEAL2	6.25e-13	2.55e-11	-1.19845
LINC02249	0.000147886	0.00196757	-1.19834
CD320	9.59e-19	5.71e-17	-1.19398
CCDC171	0.000416878	0.00484784	-1.18506
SEMA4C	8.85e-08	2.05e-06	-1.18369
RGS3	1.64e-21	1.17e-19	-1.18345
LINC00649	0.000406284	0.00475276	-1.17793
ITGA5	1.88e-11	6.7e-10	-1.17712
RASGRP2	1.13e-20	7.55e-19	-1.17474
LINC02285	0.000363577	0.00432301	-1.17472
NOTCH1	4.75e-15	2.26e-13	-1.17246
ZNF718	6.24e-08	1.46e-06	-1.17178
MAGEE1	6.79e-05	0.000987865	-1.1656
GOLGA8N	8.82e-11	2.94e-09	-1.16103
C11orf21	7.41e-10	2.2e-08	-1.1519
ZFHX3	0.000200212	0.00256215	-1.14973
LY6E	1.7e-35	2.33e-33	-1.14265
SBK1	4.56e-10	1.39e-08	-1.13943
RIPOR2	2.83e-68	9.99e-66	-1.13732
TMOD1	0.000417575	0.00485184	-1.13692
AHNAK	4.3e-52	1.02e-49	-1.12914
C1orf216	0.000235162	0.00295986	-1.12866
TNFSF14	1.77e-09	5.12e-08	-1.12606
TPD52	2.71e-09	7.67e-08	-1.11432
FGR	4.7e-31	5.43e-29	-1.11421
CCDC65	9.68e-05	0.00135084	-1.10238
POLR2J2	0.000238873	0.00299834	-1.10185
ADGRL1	0.000391093	0.00459677	-1.10096
BIN1	3.05e-23	2.33e-21	-1.0907
ST6GAL1	1.85e-15	8.95e-14	-1.08941
FSD1	7.99e-05	0.00113828	-1.08322
PDLIM2	1.76e-23	1.38e-21	-1.08119
CXXC5	5.09e-30	5.58e-28	-1.08076
LINC002481	5.24e-06	9.56e-05	-1.07964
PRKCD	6.82e-05	0.000990137	-1.06719
CRYBG2	0.00083863	0.00886942	-1.06684
SPECC1	2.99e-06	5.66e-05	-1.06588
FCN1	0.000363454	0.00432301	-1.06535
RENBP	0.000569656	0.0063507	-1.06248
AC243960.1	1.1e-13	4.8e-12	-1.06239
TNFAIP8L2	2.04e-10	6.43e-09	-1.0622
PPM1L	9.33e-09	2.45e-07	-1.05051
TRIB3	6.26e-05	0.000919572	-1.04541
ARHGEF2	7.52e-14	3.3e-12	-1.04488
SELL	1.04e-12	4.16e-11	-1.04461
LIM2	0.000173437	0.00227452	-1.04455
POLR1C	9.23e-05	0.00129333	-1.04447
PLCB1	3.59e-11	1.24e-09	-1.04171
CBWD5	2.73e-06	5.2e-05	-1.04061
AAR2	7.68e-05	0.00109719	-1.03493
APOBR	3.08e-16	1.57e-14	-1.02616
GSN	4.15e-13	1.72e-11	-1.02196
CX3CR1	2.35e-51	5.29e-49	-1.0198
CD52	3.32e-18	1.91e-16	-1.01864
CORO1A	8.56e-77	3.27e-74	-1.01698
FCRL6	9.56e-17	5e-15	-1.01425
TMIGD2	2.06e-15	9.93e-14	-1.01344
ATP10A	4.11e-07	8.84e-06	-1.01319
DBP	5.79e-10	1.75e-08	-1.01292
RASSF2	0.000664723	0.00726915	-1.00965
PLEKHG3	8.93e-17	4.69e-15	-1.00559
CYTH4	3.73e-18	2.14e-16	-1.00315
SYCP2	0.000370734	0.00438915	-1.00288
PIK3IP1	4.65e-26	4.44e-24	1.00078
BTG1	2.21e-157	2.34e-154	1.00106
CRYBG1	2.73e-11	9.54e-10	1.00492
TNFRSF1B	2.39e-47	4.83e-45	1.00791
MTURN	1.61e-06	3.19e-05	1.01174
BCL3	0.000167448	0.00220266	1.0149
TCF4	0.000151459	0.00200541	1.0191
MXD1	6.81e-10	2.03e-08	1.02189
LGALS3	5.18e-05	0.000772358	1.02489
PPP1R16B	1.09e-09	3.2e-08	1.02814
CMSS1	9.44e-05	0.00131959	1.02923
SDCBP	9.22e-24	7.37e-22	1.03402
DUSP10	2.55e-07	5.68e-06	1.03908
CD69	5.11e-30	5.58e-28	1.04886
MCM6	4.3e-07	9.19e-06	1.05167
GGA2	1.94e-11	6.89e-10	1.05335
MTHFD2	7.41e-09	1.97e-07	1.06339
SC5D	1.56e-06	3.09e-05	1.06504
CDKN2A	0.000797145	0.00850326	1.06854
FANCA	3.86e-07	8.36e-06	1.07176
MX2	3.22e-08	7.95e-07	1.07207
B4GALT1	7.21e-25	6.32e-23	1.07235
PDE4A	2.31e-11	8.12e-10	1.07537
SNAI3	8.84e-09	2.34e-07	1.08449
PHYH	7.33e-05	0.00105406	1.0877
CBLB	1e-34	1.37e-32	1.09488
COQ2	0.000125426	0.00169556	1.10891
CCL4	8.4e-31	9.63e-29	1.11215
CA5A	0.000466041	0.00532503	1.11271
EPHA1-AS1	9.1e-05	0.00127726	1.11641
RGS2	4.22e-07	9.06e-06	1.12341
SLC36A4	1.39e-07	3.16e-06	1.12578
TMCC3	2.18e-10	6.8e-09	1.12698
TLE3	3.53e-06	6.64e-05	1.13164
BNC2	1.44e-08	3.69e-07	1.13329
MAPK8	4.48e-08	1.07e-06	1.13434
AKNA	1.62e-109	9.72e-107	1.13627
SRGN	1.91e-160	2.19e-157	1.13828
IL32	2.06e-29	2.21e-27	1.14379
SPTLC3	0.000877995	0.00921326	1.15738
PRKX	4.07e-27	4.06e-25	1.15976
AL445228.2	7.97e-05	0.00113558	1.1612
AC104695.3	0.000701916	0.0076455	1.1677
TERF1	1.39e-37	2.11e-35	1.16842
AC016831.7	5.79e-12	2.19e-10	1.17002
PDE4B	1.49e-07	3.39e-06	1.17049
KIR2DL3	2.11e-09	6.04e-08	1.17343
NFKB2	6.69e-09	1.78e-07	1.17768
COG5	4.17e-12	1.61e-10	1.17974
PER2	2.4e-05	0.000383259	1.18056
EML4	6.06e-22	4.4e-20	1.18698
ATP2B1	1.05e-23	8.28e-22	1.18891
BCL6	2.32e-07	5.16e-06	1.1893
SERP2	0.000415529	0.00484034	1.19116
TIGIT	1.4e-25	1.28e-23	1.19567
DHCR7	2.96e-05	0.000466113	1.19822
TMEM71	7.54e-32	9.02e-30	1.19972
ISG20	2.74e-107	1.51e-104	1.20244
SLC43A2	2.63e-06	5.04e-05	1.20781
ABHD2	1.78e-34	2.38e-32	1.21145
SULF2	3.75e-05	0.00057647	1.21199
FYN	4.96e-120	3.59e-117	1.21286
RNF115	5.36e-60	1.6e-57	1.21396
CMIP	1.63e-35	2.27e-33	1.2195
ADAM28	2.4e-06	4.63e-05	1.22182
KIR3DL2	2.81e-10	8.74e-09	1.23097
LINC01871	1.52e-14	7.06e-13	1.23139
AC016831.5	2.39e-13	1.01e-11	1.23864
THEMIS2	1.65e-56	4.45e-54	1.23947
SAMSN1	2.02e-24	1.71e-22	1.24037
AP005482.1	2.89e-13	1.21e-11	1.24203
ZFP36	1.04e-38	1.66e-36	1.24247
FKBP5	1.51e-44	2.74e-42	1.24378
AC058791.1	6.68e-21	4.53e-19	1.25163
NFIL3	1.04e-18	6.12e-17	1.25705
LAPTM4B	0.00095178	0.00983744	1.26155
DDIT4	4.57e-97	2.25e-94	1.26194
ANKRD37	0.000333737	0.00402386	1.27827
ADAMTS17	0.000755416	0.00811261	1.28204
PDE8A	1.5e-05	0.000247157	1.28263
ST3GAL4	2.03e-16	1.05e-14	1.28313
ENTPD1	6.73e-05	0.000981443	1.284
CHPF	8.34e-06	0.000145146	1.28804
FAM222A	0.000445713	0.00512682	1.29162
DOCK5	4.61e-19	2.84e-17	1.29484
PPT2	0.000973424	0.00999357	1.30462
SPAG1	9.57e-05	0.00133613	1.3084
ENOSF1	4.49e-23	3.38e-21	1.3099
NAT14	0.000391279	0.00459677	1.31052
RGS13	0.000116437	0.00158439	1.31192
FOSL2	1.04e-36	1.52e-34	1.31638
MT2A	3.21e-43	5.66e-41	1.31768
LGR6	3.93e-09	1.09e-07	1.3298
CASZ1	2.64e-11	9.27e-10	1.33335
FAM118A	6.66e-09	1.78e-07	1.33823
ZBED4	5.02e-12	1.92e-10	1.34106
CSGALNACT1	0.000457279	0.00523796	1.34955
BTBD11	2.21e-08	5.53e-07	1.35319
LYST	8.9e-64	2.85e-61	1.35319
NFIX	0.00061606	0.00679642	1.3544
MCTP1	4.56e-06	8.4e-05	1.36577
SMAP2	4.56e-78	1.85e-75	1.36944
GZMB	5.92878775009496e-323	8.15623330780563e-319	1.36958
WHRN	9.19e-07	1.89e-05	1.37545
PEX14	1.63e-11	5.89e-10	1.37619
AHI1	1.87e-13	7.99e-12	1.3772
GOLIM4	1.53e-15	7.46e-14	1.39042
TCAF2	7.52e-06	0.000131793	1.39496
HGSNAT	5.1e-21	3.51e-19	1.39691
CYSTM1	3.89e-08	9.41e-07	1.39897
JOSD1	2.9e-28	3e-26	1.40194
PER1	3.27e-06	6.16e-05	1.4047
KLRC3	3.23e-08	7.97e-07	1.41538
AC005224.3	1.68e-09	4.86e-08	1.4189
AC016831.1	2.72e-10	8.48e-09	1.4206
NFU1	3.4e-22	2.51e-20	1.42251
IQSEC3	0.000635715	0.00698525	1.43474
RBKS	1.45e-05	0.000240087	1.43807
RAMP1	4.36e-45	7.99e-43	1.43859
NPIPB15	4.39e-06	8.13e-05	1.44119
LINC00513	8.49e-10	2.51e-08	1.4509
PIK3R1	2.72e-92	1.25e-89	1.45152
ACP6	3.88e-08	9.41e-07	1.45443
HIF1A	4.92e-30	5.51e-28	1.4629
MXRA7	3.57e-20	2.33e-18	1.4655
SLC6A4	4.81e-05	0.000720205	1.47664
NCS1	0.000442247	0.00509547	1.4796
AC007384.1	1.57e-08	4e-07	1.48449
TGIF1	1.56e-18	9.1e-17	1.4947
B3GNT7	2.94e-13	1.22e-11	1.50506
CKB	0.000109784	0.00150428	1.51135
ARID5B	1.5e-42	2.55e-40	1.52959
KRT86	2.01e-05	0.000325622	1.53526
KANSL1-AS1	6.33e-18	3.6e-16	1.54467
TCF15	3.07e-05	0.000480619	1.555
CD55	3.23e-48	6.84e-46	1.57033
GFPT2	2.01e-06	3.92e-05	1.57841
AL021707.6	6.54e-06	0.000116519	1.58667
CNOT6L	2.97e-156	2.92e-153	1.58772
SAP30	2.86e-07	6.31e-06	1.59573
AUTS2	6.84e-51	1.49e-48	1.60112
ATP1B3	5.54e-53	1.39e-50	1.61687
SOCS1	1.39e-30	1.58e-28	1.62648
SIPA1L1	7.2e-24	5.79e-22	1.63966
PFKFB3	1.46e-10	4.67e-09	1.64621
RELB	2.63e-10	8.21e-09	1.651
BCL2L11	7.01e-15	3.32e-13	1.6529
IRS2	7.46e-19	4.48e-17	1.65558
LILRB1	4.89e-14	2.19e-12	1.67841
NR4A2	1.89e-07	4.26e-06	1.67869
ELL2	2.04e-08	5.1e-07	1.68509
GABARAPL1	7.09e-47	1.41e-44	1.69247
MARCH3_	1.33e-10	4.3e-09	1.69304
IFNGR1	2.18e-85	9.36e-83	1.69997
ANKRD20A4	5e-06	9.15e-05	1.70693
VLDLR	1.05e-06	2.14e-05	1.71145
MX1	1.45e-15	7.08e-14	1.71385
SEC14L1	9.22e-46	1.76e-43	1.71525
DENND3	1.17e-33	1.5e-31	1.71527
P2RX5	2.88e-09	8.07e-08	1.73495
TSC22D3	1.99e-178	3.05e-175	1.74498
YPEL4	4.52e-07	9.66e-06	1.76552
AVPI1	7.04e-06	0.000124103	1.76663
SYAP1	6.29e-66	2.16e-63	1.77527
CLSPN	0.000171898	0.00225649	1.7984
HPGD	6.05e-06	0.000108972	1.82159
MYEF2	3.05e-07	6.71e-06	1.82582
PXDN	1.09e-06	2.22e-05	1.83226
AC144831.1	1.36e-11	4.97e-10	1.8333
AL357060.1	4.36e-27	4.32e-25	1.84556
LGALS9C	1.48e-13	6.39e-12	1.85072
CADM1	6.21e-10	1.87e-08	1.85638
MAP1LC3A	2.16e-10	6.76e-09	1.88322
ILDR2	7.31e-07	1.53e-05	1.88663
SPRY1	2.84e-06	5.4e-05	1.89527
FTH1	3.34e-188	6.57e-185	1.9021
HACD1	3.55e-07	7.75e-06	1.91748
TSPYL2	1.6e-24	1.37e-22	1.93189
KLRC2	5.1e-26	4.8e-24	1.94166
CEBPB	2.45e-128	1.98e-125	1.95305
EPAS1	6.77e-10	2.03e-08	1.96239
SH2D2A	6.65e-148	5.72e-145	1.97461
SPAG4	3.66e-09	1.02e-07	1.97763
KRT2	6.73e-08	1.57e-06	1.9884
AC243829.4	1.74e-09	5.02e-08	1.9904
SYTL3	4.33e-267	2.98e-263	1.9916
TENT5C	2.75e-24	2.27e-22	1.99299
NPTX2	1.13e-05	0.000191075	2.01603
CCL3	7.43e-58	2.09e-55	2.02205
SLC7A5	1.43e-11	5.23e-10	2.05087
CXCR4	8.32e-119	5.45e-116	2.13916
PDE4D	1.53e-78	6.37e-76	2.13989
DUSP1	6.34e-43	1.1e-40	2.14839
METRNL	2.8e-224	9.62e-221	2.14911
PHLDA1	2.21e-13	9.36e-12	2.17545
CCL4L2	1.69e-21	1.2e-19	2.18897
RASD1	4.13e-07	8.88e-06	2.22388
CEMIP2	1.13e-172	1.55e-169	2.23808
GPR171	3.4e-34	4.45e-32	2.24143
HAVCR2	6.84e-187	1.18e-183	2.27052
ENC1	3.06e-25	2.77e-23	2.33388
DUSP2	5.4e-111	3.38e-108	2.36464
GRASP	1.26e-23	9.93e-22	2.51463
DND1	1.28e-13	5.52e-12	2.58126
IRF4	3.08e-19	1.91e-17	2.6005
CREM	3.51e-153	3.22e-150	2.67135
RGS1	5.06e-20	3.28e-18	2.70272
LMNB1	5.12e-71	1.9e-68	2.75448
SLC1A4	3.5e-22	2.57e-20	2.81658
SLA2	3.24e-204	8.91e-201	2.82134
TNFAIP3	2.58e-109	1.48e-106	2.8577
KIR2DL4	1.44e-58	4.14e-56	2.91592
ANKRD9	6.48e-60	1.9e-57	2.92037
LAYN	4.73e-26	4.49e-24	2.95755
LAIR2	1.47e-121	1.12e-118	3.58365
KIR3DX1	9.74e-57	2.68e-54	3.77103
CCL3L1	8.02e-55	2.08e-52	4.06183
AREG	7.41e-236	3.4e-232	4.51558
