## Supplementary material for "Single-cell transcriptomics reveal hyperacute cytokine and immune checkpoint axis in patients with poor neurological outcomes after cardiac arrest": Table S8

### Sheet: TableS8_bulkRNAseq_Nectin2_DE
Gene	P	FDR	logFC
MARC1_	1.69e-07	2.16e-05	-3.69248
CXCR2	8.21e-07	6.81e-05	-3.4842
PADI2	4.74e-12	2.19e-08	-3.43274
RP11-240E2.2	1.69e-05	0.000552597	-3.39298
RP11-44F14.1	2.62e-08	6.06e-06	-3.34235
ALDH1A1	1.1e-08	3.42e-06	-3.31612
OLIG1	3.97e-05	0.00104603	-3.16932
PADI4	3.07e-08	6.95e-06	-3.13481
ABCC6	5.2e-06	0.000225844	-3.12662
CMTM2	3.23e-06	0.000163953	-3.0465
NCF1	8.54e-08	1.39e-05	-2.99099
NCF1C	1.8e-06	0.000104233	-2.94784
SDHAF1	0.000306135	0.00444633	-2.91596
CLEC6A	3.23e-05	0.000916367	-2.89567
VNN3	0.000363169	0.00507467	-2.80219
CPAMD8	3.61e-05	0.000982995	-2.73904
TSPAN16	4.44e-05	0.00113867	-2.67345
RP11-876N24.7	1.83e-05	0.000598453	-2.66306
GPR141	1.92e-08	5.17e-06	-2.65073
RP11-876N24.3	8.12e-05	0.00173407	-2.64715
MPP7	2.37e-09	1.03e-06	-2.5669
NME8	0.00019625	0.00315426	-2.56167
NCF1B	2.86e-05	0.00083131	-2.54274
ZBP1	0.000143541	0.00254077	-2.50066
WLS	1.49e-07	1.95e-05	-2.46121
APBA3	0.00035243	0.00495944	-2.455
PLPP6	0.000446445	0.00587524	-2.45205
WDR49	0.000115387	0.00217622	-2.44477
RBP7	2.38e-11	4.73e-08	-2.42639
RP1-55C23.7	0.00013198	0.00241256	-2.41153
ARPIN	0.000103015	0.00203352	-2.38254
RELL1	0.000707726	0.00814949	-2.35594
BPI	9e-05	0.00185752	-2.33155
TNFSF14	3.59e-07	3.88e-05	-2.32465
AF001548.5	0.000176822	0.00293691	-2.32114
OR52K3P	3.93e-05	0.00103936	-2.31957
SYTL1	6.4e-08	1.14e-05	-2.30454
CTC-250I14.6	6.62e-05	0.00150438	-2.29453
CYP27A1	8.51e-08	1.39e-05	-2.25389
LGALS2	0.000627565	0.00747802	-2.24503
CTC-510F12.4	0.000431725	0.00574229	-2.2295
VNN2	5.99e-07	5.57e-05	-2.2083
DLEU7	5.39e-05	0.00130133	-2.16502
RPGRIP1	0.000794354	0.00886984	-2.15761
PPM1H	7.7e-05	0.00165872	-2.13942
PLCB1	3.72e-05	0.00101175	-2.12734
CARD9	7.76e-06	0.000293504	-2.12198
NHS	0.000453138	0.00594758	-2.11323
SPINT1	1.06e-06	7.83e-05	-2.10969
MYCL	3.3e-05	0.000930409	-2.10955
FAM50B	0.000456595	0.00596933	-2.10914
AC074289.1	6.25e-05	0.0014625	-2.10325
XXbac-BPG299F13.17	0.000547633	0.00688799	-2.08798
USP21	0.000108434	0.0020961	-2.06686
FMO5	1.49e-07	1.95e-05	-2.0415
FOSB	0.000894897	0.00965654	-2.03293
HAL	3.63e-09	1.45e-06	-2.02856
RUNX2	9.7e-05	0.00195838	-2.01849
C9orf139	1.15e-06	8.07e-05	-2.01182
RXFP2	0.000208065	0.00330149	-2.00038
IER2	2.71e-06	0.000141334	-1.99861
AP003774.6	0.000157669	0.00272808	-1.99755
BTN2A3P	0.000232595	0.00358218	-1.9653
LINC01127	3.49e-05	0.000962766	-1.95734
PARP16	0.000804634	0.00892453	-1.95704
PLEKHG3	7.21e-05	0.00159246	-1.95563
CLEC12A	5.7e-06	0.000239785	-1.93922
SLC18B1	6.26e-05	0.00146257	-1.93308
CDKN2B	0.000646825	0.00758875	-1.92242
RP5-1142A6.5	0.000137197	0.00245896	-1.91031
COQ2	0.000441853	0.00584574	-1.88778
ADCK3	0.000365173	0.00508838	-1.88207
TBC1D17	0.000696247	0.0080546	-1.88182
DPEP2	1.18e-06	8.19e-05	-1.86967
RP1-240K6.3	2.69e-07	3.04e-05	-1.86386
RGS2	4.78e-06	0.000213465	-1.85454
SLC40A1	0.000179552	0.00297232	-1.84063
GAPT	3.87e-06	0.000184061	-1.81441
ZNF761	0.000621583	0.00745974	-1.80487
ZNF182	0.000638694	0.00755573	-1.79866
ACSM3	0.000667639	0.00780533	-1.79543
S1PR3	2.94e-05	0.000849187	-1.78766
RP3-455J7.4	0.000404337	0.00548806	-1.77283
FXYD6	1.45e-06	8.88e-05	-1.74849
DGKG	2.7e-06	0.000141334	-1.74137
TMEM154	9.93e-08	1.5e-05	-1.72614
RP11-728F11.4	7.48e-06	0.000288505	-1.71598
SORL1	3.41e-11	5.66e-08	-1.71516
YDJC	6.51e-05	0.00149486	-1.71192
TBC1D9	1.44e-06	8.88e-05	-1.71023
CLTCL1	3.44e-05	0.000953105	-1.70129
DYRK1B	0.000778665	0.00870443	-1.69522
AJ003147.11	0.000608339	0.00732732	-1.69179
PLBD1-AS1	0.000392722	0.00538194	-1.6866
LINC00954	1.99e-06	0.000113309	-1.68623
HDAC9	0.000258661	0.00390504	-1.68141
CTB-113D17.1	7.57e-06	0.0002897	-1.65302
JAML	1.3e-05	0.000444961	-1.64559
ADHFE1	2.81e-05	0.000821239	-1.6447
LGALS12	0.000171118	0.00288551	-1.63266
ITM2B	7.85e-06	0.000293504	-1.62762
ADCY10P1	0.000667307	0.00780533	-1.62636
RPL7AP64	8.93e-05	0.00184779	-1.61845
BAIAP2-AS1	5.36e-06	0.000230758	-1.61844
NOA1	1.62e-06	9.45e-05	-1.61818
ANTXR2	2.02e-05	0.000639991	-1.60855
ST3GAL6	2.55e-06	0.00013552	-1.59572
CTD-2020K17.1	0.000139807	0.00249171	-1.59161
DANCR	0.000203454	0.00325428	-1.59063
ROGDI	4.97e-06	0.000217886	-1.59021
RPS6KA5	0.000107655	0.00208998	-1.57687
TAPT1-AS1	0.000136327	0.00245731	-1.57591
TNFRSF10C	1.45e-06	8.88e-05	-1.57218
CBX7	2.43e-05	0.000742072	-1.56709
PSRC1	8.73e-05	0.0018212	-1.56037
PCED1A	4.83e-05	0.00118853	-1.55841
NUAK2	3.04e-09	1.26e-06	-1.54929
RP11-154D6.1	0.000140251	0.00249171	-1.54654
LINC00937	6.62e-05	0.00150438	-1.5462
RTN1	0.000544846	0.00686161	-1.5449
LRRK2	5.74e-06	0.000239785	-1.54335
NT5DC1	7.24e-05	0.00159385	-1.52998
ITGB2-AS1	1.19e-05	0.000413285	-1.5271
RP11-334C17.5	0.000108564	0.0020961	-1.52169
TPCN1	1.59e-06	9.39e-05	-1.51925
PECR	0.000163981	0.00279759	-1.51785
DGKZ	8.3e-07	6.82e-05	-1.51287
GPR155	7.33e-06	0.000287008	-1.50987
ZNF767P	0.000203821	0.00325492	-1.50279
CACNA2D3	0.000280761	0.00415668	-1.49831
PPM1D	6.54e-05	0.00149486	-1.4872
RAB11FIP1	5.24e-08	1e-05	-1.48275
MRI1	9.91e-05	0.00197381	-1.46522
ZNF33B	0.000710397	0.00816136	-1.46017
C19orf60	6.78e-07	6.06e-05	-1.45563
FCHO1	7.03e-05	0.00156076	-1.4259
INTS1	7.68e-06	0.00029168	-1.40606
RP11-205M5.3	1.61e-07	2.09e-05	-1.40257
SEC31B	8.52e-05	0.00178704	-1.4001
ARAP3	0.000108713	0.0020961	-1.39706
CARD14	4.26e-05	0.0010971	-1.39477
TMOD2	0.000113031	0.00215018	-1.38876
FRY	1.33e-06	8.62e-05	-1.36905
ARHGAP24	1.57e-05	0.000521535	-1.36109
FRMD4B	2.2e-05	0.000684489	-1.361
FAM19A2	0.000797968	0.00887261	-1.36009
ABHD5	4.08e-06	0.000190839	-1.35824
OGFRL1	9.54e-05	0.00193216	-1.35186
ZNF33A	2.24e-05	0.000690427	-1.34388
RAB37	0.000109412	0.00209737	-1.34383
HFE	0.000395753	0.00541187	-1.34223
TRIM4	9.31e-05	0.00188935	-1.34006
ORC2	6.89e-05	0.00154473	-1.33187
CATSPER1	8.53e-05	0.00178704	-1.32618
FUK	0.000195184	0.0031422	-1.31529
HSH2D	0.000741781	0.00836733	-1.31498
CD300LB	1.18e-05	0.00041327	-1.29721
TNFSF8	6.9e-07	6.08e-05	-1.2963
FAAH	0.000428396	0.00571328	-1.29557
SYNE1	5.81e-06	0.000240992	-1.2938
FBXL20	7.22e-07	6.25e-05	-1.292
TMEM71	1.58e-06	9.39e-05	-1.29016
KIAA0319L	3.99e-09	1.53e-06	-1.28874
NATD1	6.76e-05	0.00152965	-1.27995
CLEC4A	1.56e-06	9.33e-05	-1.27896
CRTAP	9.2e-07	7.18e-05	-1.27676
BCL11A	0.000693297	0.00802982	-1.27586
HACD4	5.85e-07	5.49e-05	-1.26839
TLR7	0.000535097	0.00676453	-1.26454
CLEC4E	0.000550041	0.00689577	-1.26427
CDA	3.6e-05	0.000982995	-1.26014
TUSC2	0.000332861	0.00474985	-1.2542
HIBADH	0.000366377	0.00509802	-1.24996
TBC1D10C	1.51e-06	9.19e-05	-1.24908
TESK2	0.000407935	0.00550767	-1.243
HLA-DMB	0.000731171	0.00828521	-1.24101
DUSP28	0.000174776	0.00291302	-1.24081
EMB	0.000459995	0.00597854	-1.23764
TSPAN32	4.56e-06	0.000206198	-1.23337
ZFP36L2	9.07e-05	0.00185851	-1.23153
TTC21A	0.000313068	0.00451408	-1.23079
TM6SF1	3.35e-05	0.000935909	-1.22762
NHSL2	5.81e-07	5.49e-05	-1.22347
KLHL21	9.24e-07	7.18e-05	-1.22225
AP1S2	0.000317346	0.00455681	-1.21893
SRD5A1	0.000566778	0.00702389	-1.2144
HSPBAP1	2.33e-07	2.76e-05	-1.21308
TMEM175	5.66e-06	0.000239785	-1.21014
CTD-2517M22.16	0.000691577	0.00802859	-1.20398
LYST	2.9e-05	0.000840815	-1.19958
RAB27A	5.71e-06	0.000239785	-1.19822
MAN2B1	8.68e-06	0.000319904	-1.19773
CLEC4D	7.53e-05	0.00164218	-1.19269
DHRS4-AS1	3.75e-05	0.00101728	-1.19083
P3H1	0.000454483	0.00595114	-1.18387
SLC35E2B	1.59e-05	0.000525969	-1.18287
SMARCD3	2.62e-05	0.000781621	-1.17935
CORO1B	0.000739676	0.00836254	-1.17793
SIN3B	1.18e-06	8.18e-05	-1.17688
PELI2	4.75e-05	0.0011797	-1.1768
CRYBG3	0.000113486	0.00215447	-1.17153
TOR3A	0.000120681	0.00223585	-1.16946
ADAM8	0.000646317	0.00758875	-1.1667
FCHSD2	2.12e-08	5.54e-06	-1.1653
DUS3L	6.65e-05	0.00150732	-1.16441
SLC19A1	2.21e-06	0.000122048	-1.16248
CARS2	5.14e-06	0.000224259	-1.15808
HCP5	6.51e-06	0.000263376	-1.15473
DHRS12	0.000454605	0.00595114	-1.15471
SYTL3	2.62e-05	0.000781621	-1.15126
RASSF7	4.59e-05	0.00115835	-1.14791
NLRX1	6.51e-05	0.00149486	-1.14764
GIMAP8	0.000136769	0.00245731	-1.14235
MNDA	0.000115892	0.00217959	-1.13154
MIR223	0.000180476	0.00298266	-1.12507
THG1L	0.000136385	0.00245731	-1.12286
STX3	6.8e-05	0.00153386	-1.12015
PLBD1	0.000229631	0.00355513	-1.11509
SLC2A9	3.34e-05	0.000935909	-1.11464
TRIM66	0.000266445	0.00399227	-1.11306
ABTB1	0.000160624	0.00276478	-1.10643
RFX3	0.000862594	0.00938944	-1.1059
DUX4L50	0.000458632	0.00597242	-1.10159
TIAM1	2.65e-05	0.000788422	-1.09904
HDAC5	6.31e-05	0.0014713	-1.09843
POLE4	1.36e-05	0.000461213	-1.09414
ZCWPW1	9.92e-05	0.00197381	-1.09065
NAGPA	0.000168123	0.00284949	-1.0883
HSD17B11	4.26e-05	0.0010971	-1.08741
MAML3	4.12e-06	0.000191598	-1.08474
PCMTD2	0.000407105	0.00550767	-1.08081
PARP8	5.54e-08	1e-05	-1.08072
CRISPLD2	2.97e-05	0.000853842	-1.07999
GLIPR1	3.88e-05	0.00102851	-1.07925
ATG16L2	3.69e-06	0.000177323	-1.07735
TRABD	0.00066608	0.00780533	-1.07399
HEXB	2.08e-05	0.000652439	-1.07228
GPAT3	9.77e-05	0.00196764	-1.07193
PSPC1	0.000670385	0.00782824	-1.06679
RGL2	1.39e-05	0.000467945	-1.06665
HMGN3-AS1	0.000158002	0.0027291	-1.05984
NLRP1	6.44e-05	0.00148557	-1.05181
JMJD1C	1.01e-05	0.000364345	-1.04849
CDC42EP3	4.71e-05	0.00117407	-1.04765
CCDC88B	0.000105999	0.00207187	-1.04152
CAMK2G	2.62e-06	0.000138624	-1.03996
BST1	6.82e-07	6.06e-05	-1.03918
ARHGEF2	1.01e-07	1.5e-05	-1.0344
MBOAT1	0.000247439	0.00375271	-1.03332
OSBPL8	0.000392732	0.00538194	-1.03294
MEGF9	6.86e-06	0.000274358	-1.03225
SAFB	9.54e-07	7.29e-05	-1.03023
NDE1	6.96e-05	0.0015533	-1.0289
BRAT1	3.76e-05	0.00101747	-1.01864
MPZL3	0.000161822	0.00277102	-1.01743
CREB5	2.62e-05	0.000781621	-1.0103
TRIM27	1.23e-06	8.36e-05	-1.00508
RNASEL	0.000110503	0.00211422	-1.00312
ILVBL	2.11e-05	0.000658664	1.00967
HCK	0.000243219	0.00371133	1.01475
CFL1	0.00010014	0.00198167	1.02334
SSR4	3.98e-05	0.00104603	1.02421
EMP3	4.19e-06	0.00019403	1.02574
RHBDD3	0.000136833	0.00245731	1.02697
STOM	0.00010912	0.00209737	1.02739
GALE	7.28e-06	0.000286331	1.03008
RHBDF2	1.22e-05	0.00042255	1.0322
RHOG	5.63e-05	0.00134265	1.03423
IL10RB-AS1	4.51e-05	0.00114626	1.03446
ECE1	8.68e-06	0.000319904	1.04145
PDIA6	1.35e-06	8.63e-05	1.04598
MYDGF	3.55e-06	0.000173046	1.04605
SURF4	3.5e-06	0.000172363	1.05349
CYCS	7.65e-06	0.00029168	1.05372
SIDT2	0.000634914	0.00754691	1.05583
VIM-AS1	0.0008818	0.00956409	1.05694
MYBPC3	0.000713902	0.00819217	1.05931
POR	0.000273091	0.00406512	1.064
RAB34	1.1e-06	7.83e-05	1.06903
DOK2	1.88e-05	0.000605925	1.07123
TUBB	7.58e-07	6.34e-05	1.08205
ST14	0.000590385	0.00718061	1.08216
PTPN7	0.000113848	0.00215447	1.08238
MVD	4.62e-05	0.00116146	1.08313
FAM166A	5.65e-07	5.4e-05	1.08371
GOLT1B	7.7e-05	0.00165872	1.08504
PFKP	1.41e-05	0.000471118	1.09025
MTHFD2	2.07e-06	0.000116851	1.09247
RNH1	8.22e-05	0.00175082	1.09459
TUBA1A	0.000118466	0.00220714	1.09629
CSTB	3.67e-07	3.93e-05	1.09959
DNAJC9	0.000691185	0.00802859	1.10303
SNX8	2.08e-05	0.000652439	1.10443
IRAK1	5.07e-07	5.09e-05	1.11226
NISCH	1.16e-05	0.000409142	1.11805
ADGRE5	2.42e-06	0.000131253	1.11852
SNX32	7.98e-06	0.000296427	1.13014
ATP6V1C2	5.29e-07	5.16e-05	1.13228
CEBPB	0.000296324	0.00431644	1.13245
GPI	7.44e-07	6.32e-05	1.13356
CCND3	8.05e-05	0.0017234	1.13421
ZNF740	0.00010525	0.00206129	1.14447
CTC-548K16.5	1.1e-06	7.83e-05	1.14507
CTD-2616J11.9	1.07e-06	7.83e-05	1.14557
ATP6AP1	1.9e-06	0.000109322	1.14764
GSN	7.84e-06	0.000293504	1.15233
RP11-203M5.8	1.92e-06	0.00010977	1.1543
TNIP2	7.07e-06	0.000279192	1.1653
SLC39A1	1.22e-07	1.72e-05	1.16797
ETS2	7.22e-05	0.00159246	1.17018
HIP1	0.000237654	0.00364317	1.17033
ICAM2	1.35e-06	8.63e-05	1.1714
SH3BGRL3	6.86e-05	0.00154108	1.17282
NUCB1	1.07e-05	0.000382227	1.17756
RP5-940J5.9	0.000722748	0.00825377	1.1792
FTLP3	1.55e-06	9.33e-05	1.18279
P4HB	1.04e-05	0.000374493	1.18504
ALDOA	3.41e-05	0.00095097	1.18918
MYO1G	9.12e-06	0.000333491	1.19191
RP11-287D1.3	5.12e-05	0.00125106	1.19232
VDR	6.57e-08	1.15e-05	1.19233
XXbac-BPG252P9.9	2.39e-08	5.95e-06	1.1955
SLC3A2	2.14e-07	2.57e-05	1.19789
CDK6	0.000495713	0.0063473	1.20388
CATSPER2P1	2.59e-07	2.96e-05	1.205
CD300A	4.32e-06	0.000198691	1.20864
TPM4	5.54e-07	5.35e-05	1.21013
MFSD13A	1.27e-06	8.45e-05	1.21203
LILRB2	1.27e-06	8.45e-05	1.21262
JAK3	0.000143779	0.00254077	1.21348
CCRL2	0.000231157	0.00357108	1.21862
ENO1	0.000148985	0.00260502	1.22021
PNPLA6	8.5e-07	6.82e-05	1.22176
FLVCR2	1.07e-06	7.83e-05	1.22205
SFXN1	4.19e-05	0.00108849	1.22888
LILRB1	4.33e-06	0.000198691	1.2298
SNHG15	5.49e-09	1.95e-06	1.23937
CTSD	9.41e-07	7.26e-05	1.25079
RP11-498C9.2	2.47e-07	2.86e-05	1.25647
IER5	4.06e-05	0.00106299	1.25778
PRR29	1.26e-06	8.45e-05	1.26559
TUBB4B	1.22e-07	1.72e-05	1.27018
FTH1P20	0.000399261	0.005434	1.28139
MIF-AS1	3.55e-06	0.000173046	1.28417
STEAP3	0.000407996	0.00550767	1.28459
SLC25A39	1.99e-05	0.000633531	1.29339
PNP	9.37e-08	1.48e-05	1.30045
CD82	0.000390783	0.00537746	1.30641
ABCC3	0.000183028	0.00301481	1.30682
AC068580.6	3.73e-06	0.000178597	1.30728
UPP1	0.000141591	0.00251104	1.30751
CDYL2	0.000185858	0.0030463	1.3121
LILRA5	1.29e-06	8.47e-05	1.31721
HSPH1	0.000406708	0.00550767	1.31935
MVP	7.53e-06	0.000289106	1.32665
SNX22	1.24e-06	8.36e-05	1.33025
IFITM2	1.1e-06	7.83e-05	1.33195
MAP3K6	1.88e-05	0.000605925	1.33528
AC079325.6	7.68e-05	0.00165872	1.33942
FNIP2	1.62e-06	9.45e-05	1.34111
FCGR1A	1.97e-05	0.000627262	1.34168
P2RX4	2.26e-08	5.76e-06	1.34527
GAPDH	0.000356895	0.00501518	1.34948
CTD-2231E14.2	7.47e-06	0.000288505	1.3525
LHFPL2	0.000290395	0.00425487	1.35464
TCF7L2	1.11e-06	7.83e-05	1.35579
PDIA4	1.46e-07	1.95e-05	1.36793
NAV1	0.000479467	0.00617105	1.37435
AC007182.6	4.62e-06	0.000207213	1.37799
PPIB	1.43e-06	8.88e-05	1.38209
CDC42EP2	4.17e-05	0.00108552	1.38263
MRAS	0.000109372	0.00209737	1.38361
DDAH2	4.41e-07	4.52e-05	1.39918
TUBA1C	5.36e-08	1e-05	1.40581
PLEKHG2	5.26e-05	0.00127622	1.41838
MSMO1	9.91e-05	0.00197381	1.41992
SLC16A7	0.000167647	0.00284627	1.42123
RASGEF1B	0.000198672	0.00318805	1.42621
ISOC2	0.000100189	0.00198167	1.44018
PLIN3	8.96e-06	0.000329105	1.44294
TAGLN	0.000368277	0.00511731	1.45307
RP11-161H23.5	2.42e-07	2.83e-05	1.46856
MAP3K8	6.7e-06	0.000269976	1.46896
ARL4A	5.13e-05	0.00125106	1.46901
EZR	5.96e-09	2.04e-06	1.47043
SWAP70	9.6e-07	7.29e-05	1.48116
CYB5A	6.89e-06	0.000274358	1.48143
TRPV2	3.4e-08	7.51e-06	1.48515
MYO7A	2.55e-05	0.000769374	1.49046
CYSTM1	2.57e-08	6.06e-06	1.49077
CTD-2616J11.2	1.01e-07	1.5e-05	1.49363
ITGB7	2.92e-06	0.000150705	1.49693
EPS8	0.000531444	0.00673	1.49859
ACP2	6.35e-07	5.8e-05	1.50236
AVPI1	0.000673879	0.00785982	1.50278
MAFB	2.82e-06	0.000145936	1.50336
AC147651.4	0.000576985	0.00708694	1.50522
ID2	4.57e-07	4.64e-05	1.50565
PLAC8	3.65e-06	0.000176369	1.51249
LGALS1	2.74e-07	3.07e-05	1.51354
MANF	6.95e-05	0.0015533	1.51515
UCP2	4.16e-07	4.31e-05	1.51642
ACTB	0.000244999	0.00372136	1.51939
GPRIN3	0.000131987	0.00241256	1.52327
CCR5	8.82e-05	0.00183272	1.52894
PIM3	1.52e-05	0.000508744	1.52908
OSGIN1	0.000421977	0.00565418	1.5293
FAM20C	1.89e-05	0.000607437	1.53081
CTD-2616J11.3	9.23e-07	7.18e-05	1.53151
PDE1B	5.89e-06	0.000243325	1.53338
SIGLEC10	1.81e-07	2.24e-05	1.53578
GLUL	3.31e-06	0.000167333	1.53881
STAB1	7.49e-07	6.32e-05	1.53975
PAG1	1.69e-05	0.000552597	1.54655
VAMP5	5.43e-05	0.001306	1.5499
HYOU1	1.44e-06	8.88e-05	1.55
RHOU	9.19e-05	0.00187312	1.56346
GPR84	2.91e-05	0.000841754	1.56425
CD81	1.82e-07	2.24e-05	1.56546
TUBB6	9.66e-09	3.1e-06	1.57022
IL4I1	0.000567892	0.00702731	1.57348
DCHS1	0.000566909	0.00702389	1.58723
TNS1	7.45e-06	0.000288505	1.59269
ACVRL1	0.000157291	0.00272629	1.59417
ABI3	1.11e-06	7.83e-05	1.59901
LDLR	4.62e-05	0.00116146	1.608
CALR	9.1e-08	1.46e-05	1.60975
PLIN2	7.48e-06	0.000288505	1.62179
STARD8	6.71e-07	6.06e-05	1.6247
CD79B	5.52e-08	1e-05	1.64255
UBASH3B	5.1e-08	9.95e-06	1.65746
RP11-110I1.6	2.61e-05	0.000781621	1.65753
GPR35	4.09e-06	0.000190839	1.67805
C3AR1	7.3e-05	0.00160361	1.68883
MIR22HG	5.28e-07	5.16e-05	1.69319
APOBEC3A	4.96e-06	0.000217886	1.69932
CCDC167	6.49e-06	0.000263376	1.70369
RETN	0.000211465	0.00334478	1.71397
HSPA5	3.67e-08	7.76e-06	1.72771
SCD	5.86e-05	0.00138794	1.74241
MARCKSL1	2.14e-06	0.000119999	1.77112
RP11-386G11.10	1.29e-10	1.16e-07	1.79474
STARD4	7.98e-06	0.000296427	1.79633
SLC1A3	0.000317406	0.00455681	1.79865
ADCY3	0.000222885	0.00347567	1.80499
SDC4	8.49e-05	0.00178704	1.80927
NR1H3	5.66e-06	0.000239785	1.8182
CTC-425F1.4	1.24e-11	3.09e-08	1.82289
MTSS1	2.5e-08	6.06e-06	1.83663
BCAT1	1.85e-05	0.000601615	1.8382
SLC39A13	8e-11	8.87e-08	1.83918
FTL	7.91e-05	0.00169649	1.84146
TUBA1B	8.03e-11	8.87e-08	1.8426
RAB13	3.86e-08	8e-06	1.85787
DAB2	2.23e-06	0.000122322	1.8607
RHOB	5.34e-06	0.000230758	1.86269
FFAR2	2.17e-06	0.000120837	1.86417
TCN2	7.35e-07	6.31e-05	1.87558
CREM	2.76e-05	0.000808651	1.87957
SDF2L1	4e-07	4.19e-05	1.88179
LAIR1	1.81e-09	8.16e-07	1.89606
LILRB4	4.02e-10	2.67e-07	1.90058
CMKLR1	3.72e-07	3.94e-05	1.92287
THBD	0.000551024	0.00689577	1.92781
CD63	1.3e-08	3.81e-06	1.9359
HBEGF	0.000531689	0.00673	1.93651
METRNL	7.6e-08	1.3e-05	1.95447
ARID5B	0.000243738	0.00371355	1.96283
FBP1	5.27e-09	1.94e-06	1.9635
PRR5L	2.97e-06	0.000152379	1.98968
CTSB	1.32e-06	8.56e-05	1.99774
HEG1	3.49e-06	0.000172363	2.01525
CLCF1	0.000172086	0.00289203	2.03157
NRP1	1.03e-05	0.000370181	2.04426
PAPSS2	7.2e-07	6.25e-05	2.05468
CHST2	1.94e-05	0.000621467	2.09133
NT5DC2	3.72e-10	2.64e-07	2.09188
SFMBT2	1.23e-06	8.36e-05	2.09621
FLNB	9.05e-07	7.18e-05	2.09915
HSD3B7	6.38e-05	0.00148193	2.1002
SQLE	1.34e-07	1.85e-05	2.10584
RP11-1072A3.3	4.35e-05	0.00111733	2.10705
DHCR24	1.16e-05	0.000408098	2.12298
MARCO	5.13e-07	5.1e-05	2.13358
AC010518.2	0.000485887	0.00622949	2.17326
CDKN1A	2.16e-10	1.79e-07	2.19734
IFITM1	4.56e-05	0.00115559	2.21118
SLAMF8	7.67e-05	0.00165872	2.22468
CD163	3.81e-05	0.00101896	2.25505
FGFRL1	4.4e-06	0.000200334	2.25798
E2F2	1.61e-08	4.44e-06	2.27822
GAS6	1.89e-07	2.29e-05	2.29563
NECTIN2	3.48e-06	0.000172363	2.3049
SDC3	4.06e-06	0.000190839	2.31099
HMOX1	1.25e-08	3.78e-06	2.32051
FPR3	9.81e-05	0.00196784	2.34231
ACOX2	6.02e-05	0.00141631	2.3721
RHOC	5.33e-11	7.57e-08	2.39079
ITGA7	4.35e-08	8.83e-06	2.41146
MSR1	1.55e-06	9.33e-05	2.41528
MGLL	1.08e-06	7.83e-05	2.43975
PPARG	0.000387586	0.00534085	2.47905
MMP19	6.26e-06	0.000256441	2.49713
IFITM3	8.42e-07	6.82e-05	2.55004
TUBB2A	1.4e-06	8.88e-05	2.72405
FCGR3A	2.94e-07	3.25e-05	2.74222
KIFC3	2.45e-06	0.000131253	2.75848
EMP1	9.7e-08	1.5e-05	2.76662
VSIG4	2.22e-05	0.000687858	2.77845
SEL1L3	5.78e-06	0.000240434	2.78639
TIMP1	4.81e-10	2.94e-07	2.96272
MERTK	4.61e-08	9.18e-06	3.01632
RP11-1100L3.8	1.06e-05	0.000379691	3.0431
TGM2	7.91e-08	1.33e-05	3.04774
MS4A4A	7.81e-09	2.59e-06	3.062
PPBP	0.000341372	0.00483805	3.06459
NR4A1	8.5e-07	6.82e-05	3.08241
SLC39A8	1.07e-06	7.83e-05	3.12383
LMNA	5.72e-06	0.000239785	3.16285
SH3PXD2B	1.75e-07	2.2e-05	3.19603
RGL1	1.47e-09	7.33e-07	3.22758
ADM	9.82e-10	5.14e-07	3.25166
IL10	2.44e-06	0.000131253	3.28936
HSPB1	4.91e-06	0.000217356	3.48011
SIGLEC12	0.000113906	0.00215447	3.49177
FAM20A	1.47e-08	4.18e-06	3.50207
OLFML2B	2.57e-12	2.19e-08	3.68365
DDIT4	1.06e-07	1.56e-05	3.6953
RP11-442H21.2	6.32e-07	5.8e-05	3.80638
CTSL	2.96e-10	2.27e-07	3.8523
CLU	1.7e-09	8.04e-07	4.4285
C1QA	3.58e-08	7.74e-06	4.49001
NKG7	6.61e-12	2.19e-08	4.55948
METTL7B	8.41e-10	4.65e-07	4.67252
SLCO4A1	1.48e-07	1.95e-05	4.76883
RNASE1	5.02e-10	2.94e-07	5.25037
C1QC	1.11e-07	1.61e-05	5.53463
C1QB	1.08e-10	1.07e-07	6.47058
