## Supplementary material for "Single-cell transcriptomics reveal hyperacute cytokine and immune checkpoint axis in patients with poor neurological outcomes after cardiac arrest": Table S9

### Sheet: TableS9_bulkRNAseq_Tim3_DE
Gene	P	FDR	logFC
SPTSSB	0.000530654	0.00976253	-3.83421
AC092566.1	0.000297039	0.00687964	-3.4741
CXCR3	0.000436131	0.00858689	-3.43446
CTD-2313F11.1	0.000317087	0.00714868	-2.79031
YDJC	2.44e-05	0.00164575	-2.47954
CD52	7.26e-05	0.00303889	-2.46842
EFHC2	0.000265164	0.00639848	-2.37443
SMPD3	0.000245255	0.00614677	-1.96055
TBC1D10C	3.32e-08	3.62e-05	-1.94515
EIF4A3	0.000118881	0.00397257	-1.91636
TMEM115	0.000178698	0.00507993	-1.91088
RP11-747H7.3	0.00010845	0.00377608	-1.90239
TPST2	1.16e-08	1.72e-05	-1.88982
AE000661.37	1.29e-05	0.00112798	-1.8361
PRSS30P	8.9e-05	0.0033686	-1.81816
SLC9A3R1	0.00010959	0.00380305	-1.81204
HTATIP2	3e-05	0.00181912	-1.77026
FRMPD3	3.96e-05	0.00208665	-1.7593
TRDC	2.7e-05	0.0017507	-1.7492
MICU2	9.12e-05	0.00339165	-1.74558
AC011558.5	0.000448879	0.00873226	-1.70354
TBCB	9.11e-05	0.00339165	-1.6851
SELL	4.39e-06	0.000616178	-1.67053
PLEKHF1	0.000269035	0.00646181	-1.65536
CMKLR1	0.000129174	0.00420159	-1.63488
RP11-196G11.6	0.000342121	0.00744203	-1.61763
TC2N	8.32e-06	0.000898955	-1.60865
ITGB7	7.3e-06	0.000841639	-1.57248
SAFB	0.000373061	0.00783611	-1.53745
RITA1	0.000427669	0.00849763	-1.51474
SEPT1_	0.000105039	0.00373247	-1.51363
C19orf60	0.000402897	0.00816476	-1.512
CD160	3.31e-05	0.00191711	-1.48427
ENO3	1.64e-06	0.000347345	-1.4778
PEMT	0.000363847	0.00773623	-1.47649
PLEC	6.06e-05	0.00269742	-1.4569
CTD-2547L24.3	0.000387181	0.00788076	-1.45304
CYB561	0.000417496	0.00834973	-1.45045
DEDD2	0.000319521	0.00716057	-1.44664
SPN	3.05e-05	0.00183059	-1.43682
LSM4	8.62e-05	0.00331151	-1.43668
MUS81	3.65e-05	0.00198314	-1.43595
NUAK2	4.27e-05	0.00221629	-1.42379
PIN1	0.000522945	0.0096378	-1.41522
FAM3A	1.63e-05	0.00131199	-1.40709
FCHO1	0.00044991	0.00873226	-1.40479
PFN1	1.06e-06	0.000288187	-1.39184
TSPOAP1	2.89e-08	3.62e-05	-1.38814
TRIM4	7.18e-05	0.00302913	-1.37363
S1PR1	8.41e-06	0.000900099	-1.35982
SYTL1	1.2e-05	0.00108572	-1.34943
TNFSF14	0.000387773	0.00788076	-1.34682
LY9	6.6e-08	5.59e-05	-1.3405
ARRDC1-AS1	3.93e-06	0.000588092	-1.33665
ADAM8	6.09e-05	0.00270107	-1.33347
PYROXD2	2.91e-05	0.00180796	-1.33162
PLEKHG3	1.76e-07	0.000101375	-1.31557
GPATCH4	3.46e-05	0.00195733	-1.31422
RGS14	1.74e-06	0.000353146	-1.30292
DNAJC1	0.000354969	0.00759414	-1.30016
TCF7	0.000261823	0.00635176	-1.27267
TRMT6	2.31e-05	0.00157715	-1.27255
ALG8	0.000214811	0.00568591	-1.27099
BIN1	3.35e-06	0.000534598	-1.25443
PCED1A	5.68e-06	0.0007183	-1.24206
TRADD	8.4e-05	0.00325169	-1.23856
CDC25B	5.56e-05	0.00260006	-1.21993
LDLRAP1	0.000168512	0.00487043	-1.21694
AHNAK	1.71e-05	0.00135427	-1.21047
RASSF7	0.000133584	0.00426484	-1.2003
FBL	0.000369513	0.00779281	-1.1907
TIMM44	0.000184344	0.0051696	-1.18482
CD2	4.86e-05	0.00241406	-1.16954
SLC35B2	8.08e-05	0.00318737	-1.14975
ANXA6	5.67e-05	0.00262833	-1.14942
CNN2	9.12e-05	0.00339165	-1.13766
TMEM9B	0.00021187	0.00562241	-1.13022
CCDC65	0.00030016	0.00691893	-1.12837
CSK	2.21e-05	0.00154326	-1.12719
FLOT1	0.000113834	0.00389643	-1.11953
DDX59	5.6e-06	0.000717791	-1.11728
CDKN2D	0.000344974	0.00745719	-1.10433
S100A4	0.000115145	0.00390576	-1.07785
CD320	2.22e-05	0.00154326	-1.07318
CXCR1	0.000313751	0.0071377	-1.07308
FCRL6	3.89e-05	0.00206973	-1.0658
PLEKHJ1	5.86e-05	0.00267669	-1.06446
TIFA	0.00053233	0.00977604	-1.06366
RP11-539L10.2	0.000230064	0.00592344	-1.06231
TSPAN32	1.21e-06	0.000307487	-1.06015
SNX20	2.08e-05	0.00152331	-1.05081
NCR3	2.17e-05	0.00153518	-1.04933
ARPC5L	1.55e-05	0.00126259	-1.0446
ZNF740	3.76e-05	0.00201224	-1.04434
ACAA1	0.00035026	0.00750888	-1.04214
SCAP	7.89e-05	0.00313987	-1.04145
MIEN1	5.27e-05	0.00252938	-1.03766
ZNF600	0.000381557	0.00787877	-1.0362
TMEM173	0.000206754	0.00555051	-1.03208
ZNF595	5.6e-06	0.000717791	-1.02932
RRP7A	0.000321851	0.00717539	-1.02426
ARHGAP4	1.91e-05	0.0014503	-1.0105
SOS2	0.000261333	0.00635176	1.00141
CERKL	5.77e-05	0.00265913	1.00255
KLF3	2.63e-06	0.000462024	1.00525
RCOR1	0.000151006	0.00460833	1.00637
PTPRJ	1.31e-06	0.000307487	1.01785
AGFG1	8.71e-05	0.00332385	1.02138
MAF	0.00037928	0.00787081	1.03001
CTD-2544N14.3	0.000261379	0.00635176	1.0418
DENND6A	0.000154665	0.00463817	1.04317
PHF10	0.000110277	0.0038141	1.04779
GFPT1	0.000154631	0.00463817	1.0534
GK5	2.49e-07	0.000117279	1.05555
MAP3K8	7.75e-05	0.00313987	1.05619
ZBTB37	2.82e-06	0.00047895	1.05649
LYSMD3	1.04e-05	0.00104896	1.05752
KLF9	0.000148196	0.0045901	1.05808
HIST1H2BK	0.000105879	0.0037495	1.06032
PPP4R1L	0.000543059	0.00985101	1.06184
SKIL	6.2e-05	0.00273816	1.07109
PAQR3	0.000209806	0.0056107	1.07537
SRGN	4.14e-06	0.000588092	1.0756
GABARAPL1	0.000239217	0.00604482	1.08106
PIK3C2A	3.73e-07	0.000148703	1.0871
NFAT5	2.32e-07	0.000117279	1.09404
MOB1B	0.000146699	0.00456621	1.09541
BACH1	0.000137746	0.00434422	1.09633
ZCCHC2	6.49e-06	0.000774097	1.09733
RASA1	7.87e-05	0.00313987	1.09892
BTG1	3.21e-05	0.00189586	1.10816
PDE4A	0.000171217	0.00491931	1.10968
CCSAP	0.000139367	0.00438205	1.11059
VPS54	1.37e-05	0.00117474	1.11397
BRD1	7.47e-05	0.00307652	1.11866
ENOSF1	0.000337588	0.00738127	1.11954
SRGAP2	4.39e-05	0.00225363	1.12231
PLEKHA2	3.33e-06	0.000534598	1.12294
AKNA	2.44e-05	0.00164575	1.12652
ADAM10	1.19e-07	7.71e-05	1.12873
ATP13A3	5.12e-06	0.000672536	1.13153
ISG20	0.000206356	0.00555051	1.13575
DTHD1	0.000250634	0.0062137	1.1432
TSC22D3	0.000546604	0.00988077	1.14531
AUTS2	0.000386365	0.00788076	1.14702
SDCBP	1.06e-07	7.32e-05	1.15013
BRWD3	0.000107185	0.00375727	1.1661
PRDM1	2.92e-05	0.00180796	1.17434
PDGFRB	0.000426681	0.00849763	1.17571
RP13-516M14.10	0.000463712	0.00891014	1.18625
RAD23B	1.76e-05	0.00137625	1.18827
TNFRSF1B	4.88e-06	0.000652584	1.19241
CASS4	0.000449009	0.00873226	1.1945
MXD1	4.04e-06	0.000588092	1.19872
CSRNP1	0.000417647	0.00834973	1.21452
PELI2	0.000488454	0.00926545	1.21656
RRM2B	0.000168317	0.00487043	1.217
SMCHD1	3.51e-05	0.00195733	1.23162
TGIF1	0.000203009	0.0055416	1.23926
ATP8A1	4.91e-06	0.000652584	1.24037
BPGM	0.000182119	0.00514895	1.24118
LAIR2	7.9e-05	0.00313987	1.24791
SRGAP2B	0.000131015	0.00423628	1.25908
ST3GAL4	0.000504952	0.00948553	1.26787
RP2	2.98e-06	0.000499343	1.27107
QSER1	1.24e-05	0.00109821	1.27852
PRKX	2.09e-05	0.00152331	1.28494
TERF1	4.13e-05	0.00216672	1.28545
SOGA1	0.000449976	0.00873226	1.28573
IFNGR1	0.000108345	0.00377608	1.28676
PLEKHO1	2.06e-05	0.00152331	1.28751
PAPD5	0.000224389	0.00586465	1.288
ERN1	1.06e-05	0.00104896	1.2981
SYAP1	1.42e-05	0.0011894	1.3032
CD302	0.000330678	0.00728474	1.3045
SAMSN1	0.000262616	0.00635176	1.30469
HIF1A	9.92e-08	7.32e-05	1.3128
LNX2	0.000219044	0.00575392	1.32018
PRKCE	7.63e-05	0.00311868	1.32277
RP11-463O12.5	7.17e-05	0.00302913	1.34558
ABHD17B	8.85e-06	0.000936891	1.34923
GOLIM4	9.93e-05	0.00359117	1.35567
SMAP2	0.000117875	0.00395815	1.36424
PLXND1	0.00053766	0.00981357	1.36569
PELI1	8.51e-07	0.00025234	1.36807
DENND1A	3.98e-06	0.000588092	1.36942
ETS1	2.78e-06	0.00047895	1.37653
BCL2L11	3.45e-07	0.000142998	1.38166
MMD	5.55e-05	0.00260006	1.38443
SLFN11	1.95e-05	0.00146901	1.38675
RP11-769O8.1	0.000260816	0.00635176	1.39186
ZBED4	0.000150601	0.00460833	1.40174
SEC14L1	4.6e-05	0.00231893	1.40626
FOSL2	2.1e-05	0.00152331	1.41279
THEMIS2	0.000188256	0.00524683	1.41325
SH2D2A	1.13e-05	0.0010612	1.4135
CD55	5.46e-05	0.00258772	1.42935
ANKRD28	3.81e-08	3.62e-05	1.45083
RP11-325F22.2	7.82e-05	0.00313987	1.45374
BCL6	3.6e-06	0.000557032	1.46141
NTRK1	0.000510687	0.00953037	1.4908
ZFP36	7.2e-07	0.000229478	1.4935
PMAIP1	4.89e-05	0.00241406	1.53527
DENND3	2.58e-05	0.00169428	1.53749
RASGEF1B	2.08e-07	0.000113761	1.5677
SIPA1L1	5.45e-05	0.00258772	1.58836
BCL3	0.000202781	0.0055416	1.61387
NFKBIZ	0.000132039	0.00423628	1.61464
FTH1	7.36e-07	0.000229478	1.63302
BEST1	3.05e-07	0.000131908	1.63846
MCTP1	2.84e-05	0.00180796	1.63877
MARCH3_	0.000373831	0.00783611	1.64529
SLC7A5	0.000538229	0.00981357	1.65504
PIK3R1	6.56e-05	0.0028609	1.66691
DUSP2	0.000348886	0.00749492	1.67516
RP11-442H21.2	2.99e-05	0.00181912	1.6904
ELL2	7.71e-05	0.00313525	1.69289
NFIL3	0.000188615	0.00524683	1.70042
DDIT4	3.22e-05	0.00189586	1.70955
NAMPT	3.02e-07	0.000131908	1.72143
SYTL3	6.97e-05	0.00298753	1.77909
MEF2C	7.86e-05	0.00313987	1.78429
TSPYL2	1.54e-05	0.00126259	1.79832
PLB1	0.000522641	0.0096378	1.82185
PFKFB3	3.54e-05	0.00196684	1.83327
NEAT1	7e-08	5.59e-05	1.83673
LYST	9.61e-09	1.66e-05	1.85341
LDHAP2	7.84e-06	0.00086566	1.85954
PDE3B	5.62e-05	0.00261631	1.91985
PDE4D	1.7e-06	0.00035207	1.92242
METRNL	8.46e-05	0.0032627	1.92262
PER1	2.52e-06	0.000450212	1.94412
RAMP1	0.000119847	0.00397293	1.95435
ADAM9	6.38e-05	0.00280484	1.95601
TNFAIP3	3.59e-06	0.000557032	1.96808
PHLDA1	7.75e-06	0.00086566	2.00078
GPR171	0.000155356	0.00464544	2.0077
THBS1	1.76e-05	0.00137625	2.07699
KIR2DL4	1.01e-05	0.00104896	2.09978
LMNB1	4.24e-05	0.00221034	2.14735
TMEM2	1.62e-06	0.000347345	2.1937
HAVCR2	2.46e-09	6.38e-06	2.32126
ENC1	0.000115925	0.00390576	2.38974
RGS2	9.14e-09	1.66e-05	2.40801
IRS2	2.15e-05	0.00152752	2.43264
CREM	9.01e-05	0.00339165	2.4397
KIR3DX1	3.23e-05	0.00189586	2.44914
AMZ2P2	1.67e-07	0.000101375	2.47229
CXCR4	0.000250968	0.0062137	2.48916
RP11-356I2.4	2.39e-07	0.000117279	2.63343
CCL3	2.39e-09	6.38e-06	2.86838
AC069363.1	4.91e-10	5.09e-06	3.03141
NR4A2	0.000132226	0.00423628	3.16635
HAVCR1	1.35e-09	6.38e-06	3.39489
IRF4	1.44e-06	0.000325008	3.62053
SLC6A4	2.23e-06	0.00041368	3.63813
RGS1	7.45e-06	0.000849654	4.92813
